# Genetic determinism and inheritance of differential DNA methylation profiles across three successive generations in quail

**DOI:** 10.64898/2026.09.16.751955

**Authors:** Stacy Rousse, Sophie Leroux, Rémi Séraphin, David Gourichon, Marta Gòdia, Ole Madsen, Sandrine Lagarrigue, Tatiana Zerjal, Frédérique Pitel, Sonia E. Eynard

## Abstract

Environmental exposures can induce epigenetic modifications that persist across generations, potentially contributing to the transmission of environmentally-induced phenotypes. However, the extent to which such persistence of molecular changes are maintained independently of genetic mechanisms remains unclear. In this study, we investigated the evolution and genetic determinism of DNA methylation (DNAm) variation across three successive generations of Japanese quails (G0 to G2) belonging to two epilines, defined according to whether their female ancestor had received genistein supplementation (epi+) or not (epi−). Using reduced representation bisulfite sequencing (RRBS), we characterised CpG methylation patterns and identified differentially methylated cytosines (DMCs) and regions (DMRs) between control and genistein-supplemented epilines. Out of 112,745 CpG sites analysed, no DMCs or DMRs were detected between epilines in the first generation following exposure (G0), whereas 621 DMCs (36 DMRs) were identified in G1, and 1,381 DMCs (101 DMRs) in G2. Despite this progressive increase of differential methylation sites, mean differences in methylation rate between epilines were globally small. Similarly, genome-wide genetic differentiation between epilines was very limited. Overall, SNP-based heritability of DNA methylation was 0.19 indicating that genetic variation accounted for only a small part of the global variation of DNAm levels. By contrast, DNAm at differentially methylated CpG sites was extensively under genetic control, with a mean SNP-based heritability > 0.5, and meQTL analysis further identified significant associations between SNPs and methylation levels. Together, these results indicate that local DNAm differentiation in quail is under substantial genetic regulation, while the limited genetic differentiation between groups suggests that genetic variation alone can not fully explain the progressive accumulation of methylation differences following an ancestral exposure to genistein. These results support DNAm as a plausible molecular candidate mechanism in the multigenerational response to environmental exposure and highlight the complex interplay between genetic and epigenetic regulations in the inheritance of phenotypes.
