## Supplementary Table1 for "Genetic determinism and inheritance of differential DNA methylation profiles across three successive generations in quail"

### Sheet: Feuille 1
DMR	chr	start	end	size (bp)	generation	nCpG	nDMC
NC_029516.1:135795999_135796053	chr1	135795999	135796053	55	G1	4	4
NC_029516.1:148756649_148756706	chr1	148756649	148756706	58	G1	9	9
NC_029517.1:547685_547744	chr2	547685	547744	60	G1	4	4
NC_029522.1:6092438_6092549	chr7	6092438	6092549	112	G1	7	7
NC_029522.1:10831297_10831584	chr7	10831297	10831584	288	G1	4	4
NC_029522.1:24520381_24520439	chr7	24520381	24520439	59	G1	4	4
NC_029525.1:4092480_4092996	chr10	4092480	4092996	517	G1	7	7
NC_029526.1:15929604_15929948	chr11	15929604	15929948	345	G1	17	17
NC_029527.1:312053_312636	chr12	312053	312636	584	G1	22	22
NC_029527.1:2049121_2049176	chr12	2049121	2049176	56	G1	4	4
NC_029528.1:14934685_14935172	chr13	14934685	14935172	488	G1	19	19
NC_029528.1:15021019_15021469	chr13	15021019	15021469	451	G1	62	62
NC_029528.1:15022075_15022381	chr13	15022075	15022381	307	G1	37	33
NC_029529.1:10817691_10817825	chr14	10817691	10817825	135	G1	10	10
NC_029529.1:10910914_10911170	chr14	10910914	10911170	257	G1	15	15
NC_029532.1:6555593_6555670	chr17	6555593	6555670	78	G1	11	11
NC_029535.1:2066438_2066693	chr20	2066438	2066693	256	G1	12	12
NC_029535.1:4439274_4439385	chr20	4439274	4439385	112	G1	5	5
NC_029535.1:12138604_12138658	chr20	12138604	12138658	55	G1	4	4
NC_029536.1:1042760_1042864	chr21	1042760	1042864	105	G1	12	12
NC_029536.1:3339629_3339733	chr21	3339629	3339733	105	G1	5	5
NC_029538.1:4434366_4434489	chr23	4434366	4434489	124	G1	4	4
NC_029538.1:4438456_4438630	chr23	4438456	4438630	175	G1	12	12
NC_029541.1:1569324_1569443	chr26	1569324	1569443	120	G1	6	6
NC_029543.1:3077760_3078238	chr28	3077760	3078238	479	G1	30	30
NC_029543.1:3094942_3095146	chr28	3094942	3095146	205	G1	5	5
NC_029544.1:1683604_1683668	chrLGE22C19W28_E50C23	1683604	1683668	65	G1	4	4
NC_029547.1:7155225_7155317	chrZ	7155225	7155317	93	G1	9	9
NC_029547.1:7155402_7155469	chrZ	7155402	7155469	68	G1	10	10
NC_029547.1:7155524_7155606	chrZ	7155524	7155606	83	G1	12	10
NW_015439736.1:18050_18197	chr27random799	18050	18197	148	G1	20	20
NW_015439872.1:154006_154418	chrUnrandom458	154006	154418	413	G1	25	25
NW_015439889.1:50112_50554	chrUnrandom497	50112	50554	443	G1	16	16
NW_015439889.1:94252_94338	chrUnrandom497	94252	94338	87	G1	11	11
NW_015439984.1:43598_43731	chrUnrandom611	43598	43731	134	G1	15	10
NW_015440075.1:9120_9225	chrUnrandom711	9120	9225	106	G1	9	7
NC_029516.1:75367131_75367280	chr1	75367131	75367280	150	G2	5	5
NC_029516.1:112033413_112033469	chr1	112033413	112033469	57	G2	5	5
NC_029517.1:436334_436448	chr2	436334	436448	115	G2	6	6
NC_029517.1:547685_547744	chr2	547685	547744	60	G2	4	4
NC_029517.1:22317918_22318017	chr2	22317918	22318017	100	G2	9	8
NC_029517.1:43387772_43387832	chr2	43387772	43387832	61	G2	6	6
NC_029517.1:125469403_125469457	chr2	125469403	125469457	55	G2	4	4
NC_029518.1:9700191_9700289	chr3	9700191	9700289	99	G2	4	4
NC_029518.1:49475671_49475752	chr3	49475671	49475752	82	G2	6	6
NC_029519.1:421281_421628	chr4	421281	421628	348	G2	31	31
NC_029519.1:1879246_1879416	chr4	1879246	1879416	171	G2	10	10
NC_029519.1:1951536_1951832	chr4	1951536	1951832	297	G2	17	17
NC_029519.1:22910818_22910901	chr4	22910818	22910901	84	G2	4	4
NC_029520.1:581117_581198	chr5	581117	581198	82	G2	11	10
NC_029520.1:582429_582819	chr5	582429	582819	391	G2	47	43
NC_029520.1:12564733_12565056	chr5	12564733	12565056	324	G2	12	12
NC_029520.1:17146893_17147227	chr5	17146893	17147227	335	G2	19	19
NC_029520.1:19580481_19580674	chr5	19580481	19580674	194	G2	10	10
NC_029520.1:19801957_19802033	chr5	19801957	19802033	77	G2	6	6
NC_029520.1:23351740_23352104	chr5	23351740	23352104	365	G2	9	9
NC_029520.1:23755302_23755375	chr5	23755302	23755375	74	G2	7	7
NC_029520.1:35662721_35662863	chr5	35662721	35662863	143	G2	9	9
NC_029520.1:53148444_53149187	chr5	53148444	53149187	744	G2	29	29
NC_029521.1:20163092_20163191	chr6	20163092	20163191	100	G2	13	13
NC_029521.1:20224092_20224203	chr6	20224092	20224203	112	G2	9	7
NC_029522.1:9630408_9630501	chr7	9630408	9630501	94	G2	5	5
NC_029523.1:18171221_18171302	chr8	18171221	18171302	82	G2	4	4
NC_029523.1:18640948_18641033	chr8	18640948	18641033	86	G2	6	6
NC_029523.1:18784404_18784496	chr8	18784404	18784496	93	G2	9	9
NC_029523.1:19506932_19507065	chr8	19506932	19507065	134	G2	8	7
NC_029523.1:21649420_21649512	chr8	21649420	21649512	93	G2	9	9
NC_029523.1:25583038_25583150	chr8	25583038	25583150	113	G2	4	4
NC_029523.1:25853805_25853920	chr8	25853805	25853920	116	G2	8	6
NC_029523.1:25901256_25901490	chr8	25901256	25901490	235	G2	12	12
NC_029525.1:1664560_1664630	chr10	1664560	1664630	71	G2	5	4
NC_029525.1:18277143_18277205	chr10	18277143	18277205	63	G2	7	7
NC_029526.1:2777907_2777961	chr11	2777907	2777961	55	G2	5	5
NC_029526.1:15929604_15929893	chr11	15929604	15929893	290	G2	16	16
NC_029526.1:16727212_16727461	chr11	16727212	16727461	250	G2	12	12
NC_029527.1:2014563_2015069	chr12	2014563	2015069	507	G2	7	7
NC_029527.1:2049121_2049176	chr12	2049121	2049176	56	G2	4	4
NC_029527.1:9163865_9164134	chr12	9163865	9164134	270	G2	22	22
NC_029527.1:13390266_13390321	chr12	13390266	13390321	56	G2	4	3
NC_029528.1:14934814_14934933	chr13	14934814	14934933	120	G2	9	9
NC_029528.1:15133975_15134125	chr13	15133975	15134125	151	G2	10	10
NC_029528.1:15134675_15134898	chr13	15134675	15134898	224	G2	18	17
NC_029528.1:15170700_15170797	chr13	15170700	15170797	98	G2	7	7
NC_029529.1:7181520_7181621	chr14	7181520	7181621	102	G2	5	5
NC_029529.1:10817691_10817857	chr14	10817691	10817857	167	G2	11	11
NC_029529.1:10910914_10911170	chr14	10910914	10911170	257	G2	15	15
NC_029529.1:11009334_11009393	chr14	11009334	11009393	60	G2	5	5
NC_029532.1:85587_85661	chr17	85587	85661	75	G2	4	4
NC_029532.1:195781_196656	chr17	195781	196656	876	G2	5	5
NC_029532.1:230635_230750	chr17	230635	230750	116	G2	7	7
NC_029532.1:281789_281967	chr17	281789	281967	179	G2	5	5
NC_029532.1:282795_282966	chr17	282795	282966	172	G2	4	4
NC_029532.1:5136749_5136806	chr17	5136749	5136806	58	G2	5	5
NC_029532.1:5363504_5363581	chr17	5363504	5363581	78	G2	4	4
NC_029533.1:4532481_4532568	chr18	4532481	4532568	88	G2	5	5
NC_029533.1:4535093_4535649	chr18	4535093	4535649	557	G2	29	29
NC_029533.1:4749265_4749322	chr18	4749265	4749322	58	G2	13	13
NC_029533.1:4824874_4825125	chr18	4824874	4825125	252	G2	15	15
NC_029533.1:4889436_4890639	chr18	4889436	4890639	1204	G2	9	9
NC_029533.1:4893911_4894075	chr18	4893911	4894075	165	G2	4	4
NC_029533.1:5133339_5133433	chr18	5133339	5133433	95	G2	7	7
NC_029535.1:10603030_10603171	chr20	10603030	10603171	142	G2	4	4
NC_029535.1:12138604_12138658	chr20	12138604	12138658	55	G2	4	4
NC_029536.1:1042760_1042864	chr21	1042760	1042864	105	G2	12	12
NC_029536.1:2409732_2409814	chr21	2409732	2409814	83	G2	4	4
NC_029536.1:3339568_3339733	chr21	3339568	3339733	166	G2	10	10
NC_029536.1:3411780_3412037	chr21	3411780	3412037	258	G2	18	18
NC_029538.1:1766296_1766354	chr23	1766296	1766354	59	G2	4	4
NC_029538.1:3847685_3847790	chr23	3847685	3847790	106	G2	9	9
NC_029538.1:3907237_3907486	chr23	3907237	3907486	250	G2	8	8
NC_029538.1:4407644_4407752	chr23	4407644	4407752	109	G2	4	4
NC_029538.1:4414600_4414714	chr23	4414600	4414714	115	G2	11	11
NC_029538.1:4434301_4435299	chr23	4434301	4435299	999	G2	9	9
NC_029538.1:4435653_4438989	chr23	4435653	4438989	3337	G2	15	15
NC_029538.1:4491749_4491876	chr23	4491749	4491876	128	G2	10	10
NC_029538.1:4797053_4797311	chr23	4797053	4797311	259	G2	28	28
NC_029538.1:4827859_4828037	chr23	4827859	4828037	179	G2	11	11
NC_029538.1:4839840_4839935	chr23	4839840	4839935	96	G2	7	7
NC_029538.1:4850346_4850479	chr23	4850346	4850479	134	G2	6	6
NC_029539.1:4716907_4717291	chr24	4716907	4717291	385	G2	13	13
NC_029542.1:759649_759701	chr27	759649	759701	53	G2	8	8
NC_029543.1:2477399_2477595	chr28	2477399	2477595	197	G2	5	5
NC_029544.1:1643858_1643933	chrLGE22C19W28_E50C23	1643858	1643933	76	G2	9	9
NC_029545.1:570424_570638	chrLGE64	570424	570638	215	G2	5	5
NC_029547.1:20037947_20038296	chrZ	20037947	20038296	350	G2	13	13
NW_015439533.1:228145_228222	chr4random350	228145	228222	78	G2	6	6
NW_015439533.1:324821_325900	chr4random350	324821	325900	1080	G2	26	26
NW_015439533.1:336578_336725	chr4random350	336578	336725	148	G2	6	6
NW_015439533.1:350312_350367	chr4random350	350312	350367	56	G2	5	5
NW_015439533.1:365475_365532	chr4random350	365475	365532	58	G2	7	7
NW_015439867.1:507680_507737	chrUnrandom339	507680	507737	58	G2	4	4
NW_015439867.1:557447_559023	chrUnrandom339	557447	559023	1577	G2	20	20
NW_015439867.1:579000_579052	chrUnrandom339	579000	579052	53	G2	5	5
NW_015439889.1:50295_50543	chrUnrandom497	50295	50543	249	G2	12	12
NW_015439889.1:94252_94338	chrUnrandom497	94252	94338	87	G2	11	11
NW_015439987.1:5647_5757	chrUnrandom614	5647	5757	111	G2	10	10
NW_015440048.1:63099_63172	chrUnrandom684	63099	63172	74	G2	4	4
