## Supplementary Table3 for "Genetic determinism and inheritance of differential DNA methylation profiles across three successive generations in quail"

### Sheet: biomart_dmcg1
Name	seqnames_quail	start_quail	end_quail	strand_quail	description_quail	seqnames_quail_newref	start_quail_newref	end_quail_newref	strand_quail_newref	description_quail_newref	seqnames_chicken	start_chicken	end_chicken	strand_chicken	description_chicken	seqnames_human	start_human	end_human	strand_human	description_human	type
ARHGDIG	NC_029529.1	10813337	10816184	-		NC_140675.1	18821457	18824451	-	Rho GDP dissociation inhibitor gamma	NC_052545.1	12241219	12244199	-		NC_000016.10	280591	283010	+	Rho GDP dissociation inhibitor gamma	dmcg1
B4GALT2	NC_029523.1	18016406	18023451	+		NC_140673.1	20062049	20069148	+	beta-1,4-galactosyltransferase 2	NC_052539.1	20058796	20069110	+	beta-1,4-galactosyltransferase 2	NC_000001.11	43979210	43991171	+	beta-1,4-galactosyltransferase 2	dmcg1
CSPG4	NC_029525.1	2007208	2025108	-		NC_140676.1	16623702	16641693	+	chondroitin sulfate proteoglycan 4	NC_052541.1	2732000	2750325	-		NC_000015.10	75674322	75713466	-	chondroitin sulfate proteoglycan 4	dmcg1
DNAI1	NC_029547.1	7155697	7291503	+		NC_140702.1	67267099	67397942	-	dynein axonemal intermediate chain 1	NC_052572.1	8307440	8442475	+		NC_000009.12	34458805	34520984	+	dynein axonemal intermediate chain 1	dmcg1
FAM219A	NC_029547.1	7080575	7155564	-		NC_140702.1	67398114	67487876	+	family with sequence similarity 219 member A	NC_052572.1	8205436	8307258	-		NC_000009.12	34398184	34458570	-	family with sequence similarity 219 member A	dmcg1
HYAL3	NC_029527.1	2045533	2048919	-		NC_140677.1	16325316	16328506	-	hyaluronidase 3	NC_052543.1	3417013	3420238	-		NC_000003.12	50292832	50299405	-	hyaluronidase 3	dmcg1
LOC107306913	NW_015439736.1	10803	11870	-		NC_140682.1	11311343	11326195	+	uncharacterized LOC107306913											dmcg1
LOC107307002	NW_015439872.1	127509	154109	-		NW_028189018.1	84781	114690	-	methyl-CpG-binding domain protein 2-like											dmcg1
LOC107308677	NC_029517.1	548205	552945	+		NC_140664.1	138892907	138897337	-	E3 ubiquitin-protein ligase TRIM7-like											dmcg1
LOC107312242	NC_029518.1	92832472	92835105	-																	dmcg1
LOC107320748	NC_029529.1	6084949	6092256	+		NC_140675.1	13807318	13814481	+	testis-expressed protein 2-like											dmcg1
LOC107321721	NC_029532.1	6555733	6571841	+		NC_140683.1	4818721	4831320	-	uncharacterized LOC107321721											dmcg1
LOC107321722	NC_029532.1	6538019	6555529	-		NC_140683.1	4832802	4837864	+	uncharacterized LOC107321722											dmcg1
LOC107323148	NC_029535.1	9225073	9227970	+																	dmcg1
LOC116652758	NC_029516.1	148756886	148763518	+																	dmcg1
MRPL40	NC_029530.1	510921	512681	+		NC_140671.1	521772	523547	+	mitochondrial ribosomal protein L40	NC_052546.1	683579	685579	+		NC_000022.11	19432545	19436075	+	mitochondrial ribosomal protein L40	dmcg1
NAA80	NC_029527.1	2047534	2048673	-		NC_140677.1	16327312	16328506	-	N-alpha-acetyltransferase 80, NatH catalytic subunit						NC_000003.12	50296402	50299405	-	N-alpha-acetyltransferase 80, NatH catalytic subunit	dmcg1
NSFL1C	NC_029535.1	9216971	9222804	-		NC_140681.1	11098783	11104550	-	NSFL1 cofactor	NC_052551.1	10149680	10157367	+	NSFL1 cofactor	NC_000020.11	1442166	1466849	-	NSFL1 cofactor	dmcg1
NUDT16L1	NC_029529.1	10908310	10910501	-		NC_140675.1	18916660	18918562	-	nudix hydrolase 16 like 1	NC_052545.1	12352132	12354585	-	nudix hydrolase 16 like 1	NC_000016.10	4693562	4695859	+	nudix hydrolase 16 like 1	dmcg1
RHOA	NC_029527.1	1698063	1714261	-		NC_140677.1	15984865	16001075	-	ras homolog family member A	NC_052543.1	3032030	3035006	-	ras homolog family member A	NC_000003.12	49359145	49411976	-	ras homolog family member A	dmcg1
SPATA2L	NC_029526.1	16725495	16726820	-		NC_140668.1	39236446	39237779	-	spermatogenesis associated 2 like	NC_052542.1	18412569	18414206	-		NC_000016.10	89696357	89701705	-	spermatogenesis associated 2 like	dmcg1
SRC	NC_029535.1	4439988	4456738	+		NC_140681.1	6329497	6346470	+	SRC proto-oncogene, non-receptor tyrosine kinase	NC_052551.1	5409053	5426622	+	SRC proto-oncogene, non-receptor tyrosine kinase	NW_025791812.1	254201	315552	+	SRC proto-oncogene, non-receptor tyrosine kinase	dmcg1
SRC	NC_029535.1	4439988	4456738	+		NC_140681.1	6329497	6346470	+	SRC proto-oncogene, non-receptor tyrosine kinase	NC_052551.1	5409053	5426622	+	SRC proto-oncogene, non-receptor tyrosine kinase	NC_000020.11	37344699	37406050	+	SRC proto-oncogene, non-receptor tyrosine kinase	dmcg1
TINAGL1	NC_029538.1	4362314	4368809	+		NC_140679.1	15736989	15743454	+	tubulointerstitial nephritis antigen like 1	NC_052554.1	5318927	5327633	+		NC_000001.11	31576515	31587686	+	tubulointerstitial nephritis antigen like 1	dmcg1
TUBB3	NC_029526.1	16795988	16800696	+		NC_140668.1	39309096	39311773	+	tubulin beta 3 class III	NC_052542.1	18489877	18492525	+	tubulin, beta 3 class III	NC_000016.10	89921925	89936097	+	tubulin beta 3 class III	dmcg1

### Sheet: biomart_dmcg2
Name	seqnames_quail	start_quail	end_quail	strand_quail	description_quail	seqnames_quail_newref	start_quail_newref	end_quail_newref	strand_quail_newref	description_quail_newref	seqnames_chicken	start_chicken	end_chicken	strand_chicken	description_chicken	seqnames_human	start_human	end_human	strand_human	description_human	type
AIP	NC_029520.1	577539	579596	-		NC_140667.1	2546325	2548495	-	AHR interacting HSP90 co-chaperone	NC_052536.1	618210	620447	-	aryl hydrocarbon receptor interacting protein	NC_000011.10	67483026	67491103	+	AHR interacting HSP90 co-chaperone	dmcg2
AJM1	NC_029532.1	222024	229351	-		NC_140683.1	11139722	11147286	+	apical junction component 1 homolog						NC_000009.12	136842478	136848801	+	apical junction component 1 homolog	dmcg2
ANO8	NC_029543.1	2476995	2483893	-		NC_140678.1	2591632	2601654	-	anoctamin 8	NC_052559.1	3858638	3868884	-		NC_000019.10	17323223	17334855	-	anoctamin 8	dmcg2
ARHGDIG	NC_029529.1	10813337	10816184	-		NC_140675.1	18821457	18824451	-	Rho GDP dissociation inhibitor gamma	NC_052545.1	12241219	12244199	-		NC_000016.10	280591	283010	+	Rho GDP dissociation inhibitor gamma	dmcg2
BARHL1	NC_029532.1	5136832	5144110	+		NC_140683.1	6244883	6250955	-	BarH like homeobox 1	NC_052548.1	7189212	7196577	+		NC_000009.12	132582606	132590252	+	BarH like homeobox 1	dmcg2
CCDC17	NC_029523.1	18779053	18784235	-		NC_140673.1	20831026	20833762	-	coiled-coil domain containing 17	NC_052539.1	20874416	20877058	-		NC_000001.11	45620044	45624054	-	coiled-coil domain containing 17	dmcg2
CD82	NC_029520.1	19580850	19615411	+		NC_140667.1	21996556	22038081	+	CD82 molecule	NC_052536.1	21508549	21543221	+	CD82 molecule	NC_000011.10	44564409	44620358	+	CD82 molecule	dmcg2
DALRD3	NC_029527.1	9165123	9169402	+		NC_140677.1	8408114	8412294	-	DALR anticodon binding domain containing 3	NC_052543.1	11830781	11835034	+		NC_000003.12	49015488	49021505	-	DALR anticodon binding domain containing 3	dmcg2
DLGAP3	NC_029538.1	3909389	3932703	+		NC_140679.1	15282450	15306391	+	DLG associated protein 3	NC_052554.1	4775213	4800968	+		NC_000001.11	34865436	34929650	-	DLG associated protein 3	dmcg2
DNAH17	NC_029533.1	4562649	4590084	-		NC_140685.1	5383090	5411089	-	dynein axonemal heavy chain 17	NC_052549.1	10427012	10455821	+		NC_000017.11	78423697	78577396	-	dynein axonemal heavy chain 17	dmcg2
DNAI1	NC_029547.1	7155697	7291503	+		NC_140702.1	67267099	67397942	-	dynein axonemal intermediate chain 1	NC_052572.1	8307440	8442475	+		NC_000009.12	34458805	34520984	+	dynein axonemal intermediate chain 1	dmcg2
DNTTIP1	NC_029535.1	9479096	9483206	+		NC_140681.1	11362403	11366459	+	deoxynucleotidyltransferase terminal interacting protein 1	NC_052551.1	10845998	10850119	+		NC_000020.11	45791954	45811418	+	deoxynucleotidyltransferase terminal interacting protein 1	dmcg2
EIF4A3	NC_029518.1	14288641	14294802	+							NC_052534.1	16112097	16118630	+	eukaryotic translation initiation factor 4A3	NC_000017.11	80134369	80147128	-	eukaryotic translation initiation factor 4A3	dmcg2
EIF4A3	NC_029518.1	14288641	14294802	+							NC_052534.1	16112097	16118630	+	eukaryotic translation initiation factor 4A3	NW_025791802.1	159075	171834	-	eukaryotic translation initiation factor 4A3	dmcg2
ENTPD2	NC_029532.1	85756	93426	+		NC_140683.1	11275391	11283072	-	ectonucleoside triphosphate diphosphohydrolase 2	NC_052548.1	1078136	1085896	+	ectonucleoside triphosphate diphosphohydrolase 2	NC_000009.12	137048107	137054061	-	ectonucleoside triphosphate diphosphohydrolase 2	dmcg2
FAM219A	NC_029547.1	7080575	7155564	-		NC_140702.1	67398114	67487876	+	family with sequence similarity 219 member A	NC_052572.1	8205436	8307258	-		NC_000009.12	34398184	34458570	-	family with sequence similarity 219 member A	dmcg2
FBXW5	NC_029532.1	180003	188419	+		NC_140683.1	11180328	11189836	-	F-box and WD repeat domain containing 5	NC_052548.1	1192260	1205159	+	F-box and WD repeat domain containing 5	NC_000009.12	136940435	136944738	-	F-box and WD repeat domain containing 5	dmcg2
GABBR2	NC_029517.1	42937159	43387058	-		NC_140664.1	96039278	96477831	+	gamma-aminobutyric acid type B receptor subunit 2	NC_052533.1	87528684	87992020	+		NC_000009.12	98288109	98708935	-	gamma-aminobutyric acid type B receptor subunit 2	dmcg2
GADD45A	NC_029523.1	25855329	25856860	+		NC_140673.1	27957978	27959403	+	growth arrest and DNA damage inducible alpha	NC_052539.1	28376695	28378278	+	growth arrest and DNA damage inducible alpha	NC_000001.11	67685201	67688334	+	growth arrest and DNA damage inducible alpha	dmcg2
GAPVD1	NC_029532.1	8085543	8117075	+		NC_140683.1	3283721	3315355	-	GTPase activating protein and VPS9 domains 1	NC_052548.1	10204151	10235887	+	GTPase activating protein and VPS9 domains 1	NC_000009.12	125261826	125367207	+	GTPase activating protein and VPS9 domains 1	dmcg2
GOT1	NC_029521.1	19302541	19306447	+		NC_140670.1	21106448	21110076	+	glutamic-oxaloacetic transaminase 1	NC_052537.1	22932811	22936402	+	glutamic-oxaloacetic transaminase 1	NC_000010.11	99396870	99430624	-	glutamic-oxaloacetic transaminase 1	dmcg2
GPR161	NC_029516.1	75367769	75376857	+		NC_140663.1	76903003	76912077	+	G protein-coupled receptor 161	NC_052532.1	84379296	84391536	+		NC_000001.11	168079542	168137667	-	G protein-coupled receptor 161	dmcg2
GSX2	NC_029519.1	59070177	59071629	-		NC_140666.1	67531029	67532470	-	GS homeobox 2						NC_000004.12	54100163	54102498	+	GS homeobox 2	dmcg2
HECA	NC_029518.1	48869568	48899074	-		NC_140665.1	51708204	51734526	-	HECA ribonucleoprotein granule regulator	NC_052534.1	53724236	53751927	-		NC_000006.12	139135080	139180802	+	hdc homolog, cell cycle regulator	dmcg2
HELZ2	NC_029535.1	9273347	9294620	-		NC_140681.1	11155017	11176252	-	helicase with zinc finger 2	NC_052551.1	10074766	10097361	+		NC_000020.11	63558086	63574239	-	helicase with zinc finger 2	dmcg2
HSPA5	NC_029532.1	8079319	8083523	-	heat shock protein family A (Hsp70) member 5	NC_140683.1	3317371	3321452	+	heat shock protein family A (Hsp70) member 5	NC_052548.1	10199762	10203834	-	heat shock 70kDa protein 5 (glucose-regulated protein, 78kDa)	NC_000009.12	125234853	125241343	-	heat shock protein family A (Hsp70) member 5	dmcg2
HYAL3	NC_029527.1	2045533	2048919	-		NC_140677.1	16325316	16328506	-	hyaluronidase 3	NC_052543.1	3417013	3420238	-		NC_000003.12	50292832	50299405	-	hyaluronidase 3	dmcg2
LBX2	NW_015439533.1	360668	363617	-		NC_140666.1	90828067	90831227	-	ladybird homeobox 2	NC_052535.1	90628024	90631408	-	ladybird homeobox 2	NC_000002.12	74497517	74503316	-	ladybird homeobox 2	dmcg2
LOC107306817	NW_015439533.1	342787	348327	-		NC_140666.1	90813547	90816150	-	uncharacterized LOC107306817											dmcg2
LOC107307471	NW_015439987.1	7441	8419	+																	dmcg2
LOC107307472	NW_015439987.1	5777	7202	+																	dmcg2
LOC107308677	NC_029517.1	548205	552945	+		NC_140664.1	138892907	138897337	-	E3 ubiquitin-protein ligase TRIM7-like											dmcg2
LOC107314716	NC_029520.1	17148093	17155640	+																	dmcg2
LOC107315983	NC_029521.1	19685134	19692058	+		NC_140670.1	21486583	21494106	+	prominin-1-A-like											dmcg2
LOC107318946	NC_029525.1	17296235	17305275	+																	dmcg2
LOC107322131	NC_029533.1	4529028	4532373	-		NC_140685.1	5349066	5352887	-	uncharacterized LOC107322131											dmcg2
LOC107323845	NC_029538.1	3847684	3850978	+		NC_140679.1	15223397	15224271	+	interferon alpha-inducible protein 27-like protein 2A											dmcg2
LOC107324619	NC_029541.1	622907	624932	-		NC_140700.1	1114239	1116000	-	uncharacterized LOC107324619											dmcg2
LOC107324842	NC_029541.1	3336801	3338866	-																	dmcg2
LOC116653028	NC_029517.1	22287503	22316683	-																	dmcg2
LOC116653535	NC_029520.1	53601146	53603646	-		NC_140667.1	56052722	56054048	-	uncharacterized LOC116653535											dmcg2
LOC116654446	NC_029542.1	191127	193613	-																	dmcg2
LOC116654447	NC_029542.1	195370	195810	-																	dmcg2
MFSD2A	NC_029538.1	4870641	4878065	+		NC_140679.1	16245286	16252693	+	MFSD2 lysolipid transporter A, lysophospholipid	NC_052554.1	5903325	5911054	+		NC_000001.11	39955145	39969956	+	MFSD2 lysolipid transporter A, lysophospholipid	dmcg2
MYCL	NC_029538.1	4863917	4868413	-		NC_140679.1	16238577	16242287	-	MYCL proto-oncogene, bHLH transcription factor	NC_052554.1	5895640	5899563	-		NC_000001.11	39895428	39901917	-	MYCL proto-oncogene, bHLH transcription factor	dmcg2
NAA80	NC_029527.1	2047534	2048673	-		NC_140677.1	16327312	16328506	-	N-alpha-acetyltransferase 80, NatH catalytic subunit						NC_000003.12	50296402	50299405	-	N-alpha-acetyltransferase 80, NatH catalytic subunit	dmcg2
NPTX1	NC_029533.1	4889998	4892852	-		NC_140685.1	5710973	5714302	-	neuronal pentraxin 1	NC_052549.1	10107477	10110801	+		NC_000017.11	80466834	80476607	-	neuronal pentraxin 1	dmcg2
NRARP	NC_029532.1	277448	279822	-		NC_140683.1	11089272	11091729	+	NOTCH regulated ankyrin repeat protein	NC_052548.1	1326027	1329207	-		NC_000009.12	137299631	137302271	-	NOTCH regulated ankyrin repeat protein	dmcg2
NSMCE1	NC_029529.1	7176687	7180462	-		NC_140675.1	14898727	14902732	-	NSE1 component of SMC5/6 complex	NC_052545.1	7292186	7298363	-		NC_000016.10	27224994	27268772	-	NSE1 component of SMC5/6 complex	dmcg2
NT5C1A	NC_029538.1	4831629	4839568	-		NC_140679.1	16206271	16214210	-	5'-nucleotidase, cytosolic IA	NC_052554.1	5859023	5868608	-		NC_000001.11	39651229	39672107	-	5'-nucleotidase, cytosolic IA	dmcg2
NTSR1	NC_029535.1	7374681	7422294	+		NC_140681.1	9274659	9322275	+	neurotensin receptor 1	NC_052551.1	8570442	8615460	+	neurotensin receptor 1	NC_000020.11	62708836	62762771	+	neurotensin receptor 1	dmcg2
NUDT16L1	NC_029529.1	10908310	10910501	-		NC_140675.1	18916660	18918562	-	nudix hydrolase 16 like 1	NC_052545.1	12352132	12354585	-	nudix hydrolase 16 like 1	NC_000016.10	4693562	4695859	+	nudix hydrolase 16 like 1	dmcg2
OVOL2	NC_029518.1	13447675	13454039	+		NC_140665.1	16377701	16384053	+	ovo like zinc finger 2						NC_000020.11	18024152	18059188	-	ovo like zinc finger 2	dmcg2
PFKM	NW_015439867.1	507749	514084	+		NW_028188981.1	180778	187498	+	phosphofructokinase, muscle	NC_052565.1	1166793	1174134	+	phosphofructokinase, muscle	NC_000012.12	48105353	48146404	+	phosphofructokinase, muscle	dmcg2
PHF12	NC_029534.1	4666349	4693178	-		NC_140684.1	5776806	5803790	+	PHD finger protein 12	NC_052550.1	6367076	6394971	-		NC_000017.11	28905250	28951518	-	PHD finger protein 12	dmcg2
PIP5K1C	NC_029543.1	444465	470281	+		NC_140678.1	578506	604417	+	phosphatidylinositol-4-phosphate 5-kinase type 1 gamma	NC_052559.1	1417085	1450509	+	phosphatidylinositol-4-phosphate 5-kinase, type I, gamma	NC_000019.10	3630183	3700468	-	phosphatidylinositol-4-phosphate 5-kinase type 1 gamma	dmcg2
R3HCC1L	NC_029521.1	19421398	19428997	-		NC_140670.1	21225385	21232997	-	R3H domain and coiled-coil containing 1 like	NC_052537.1	23053395	23061069	-		NC_000010.11	98134657	98244897	+	R3H domain and coiled-coil containing 1 like	dmcg2
RAB3B	NC_029523.1	21611094	21649359	-		NC_140673.1	23663872	23702403	-	RAB3B, member RAS oncogene family	NC_052539.1	23884235	23931411	-		NC_000001.11	51907956	51990700	-	RAB3B, member RAS oncogene family	dmcg2
RHOA	NC_029527.1	1698063	1714261	-		NC_140677.1	15984865	16001075	-	ras homolog family member A	NC_052543.1	3032030	3035006	-	ras homolog family member A	NC_000003.12	49359145	49411976	-	ras homolog family member A	dmcg2
RPS6KL1	NC_029520.1	34567915	34571732	-		NC_140667.1	36927777	36931706	-	ribosomal protein S6 kinase like 1	NC_052536.1	37615568	37619909	-		NC_000014.9	74903951	74923260	-	ribosomal protein S6 kinase like 1	dmcg2
SELENOF	NC_029523.1	13892679	13910394	+		NC_140673.1	15913457	15931006	+	selenoprotein F	NC_052539.1	15632131	15651520	+	selenoprotein F	NC_000001.11	86862445	86914577	-	selenoprotein F	dmcg2
SEMA3B	NC_029527.1	2035065	2039575	+		NC_140677.1	16314682	16319293	+	semaphorin 3B	NC_052543.1	3404555	3411559	+		NC_000003.12	50260226	50277546	+	semaphorin 3B	dmcg2
SENP1	NW_015439867.1	492440	506448	-		NW_028188981.1	164156	179434	-	SUMO specific peptidase 1	NC_052565.1	1152611	1166526	-		NC_000012.12	48042897	48106079	-	SUMO specific peptidase 1	dmcg2
SLC26A11	NC_029533.1	4825591	4830894	+		NC_140685.1	5647087	5652502	+	solute carrier family 26 member 11	NC_052549.1	10172089	10178152	-		NC_000017.11	80220427	80253500	+	solute carrier family 26 member 11	dmcg2
SLC35A4	NC_029528.1	15140079	15141771	-		NC_140680.1	14084605	14086273	-	solute carrier family 35 member A4	NC_052544.1	834099	836619	+		NC_000005.10	140564828	140569100	+	solute carrier family 35 member A4	dmcg2
SMIM7	NC_029543.1	3342031	3344282	+		NC_140678.1	3439680	3442038	+	small integral membrane protein 7	NC_052559.1	4737672	4739597	+	small integral membrane protein 7	NC_000019.10	16630751	16660144	-	small integral membrane protein 7	dmcg2
SNRNP40	NC_029538.1	598313	609375	-		NC_140679.1	11975377	11986203	-	small nuclear ribonucleoprotein U5 subunit 40	NC_052554.1	941933	952689	-	small nuclear ribonucleoprotein U5 subunit 40	NC_000001.11	31259568	31296788	-	small nuclear ribonucleoprotein U5 subunit 40	dmcg2
SPATA2L	NC_029526.1	16725495	16726820	-		NC_140668.1	39236446	39237779	-	spermatogenesis associated 2 like	NC_052542.1	18412569	18414206	-		NC_000016.10	89696357	89701705	-	spermatogenesis associated 2 like	dmcg2
SPATS2L	NC_029522.1	9631056	9698939	+		NC_140669.1	23901867	23969824	-	spermatogenesis associated serine rich 2 like	NC_052538.1	10656640	10785580	+	spermatogenesis associated serine rich 2 like	NC_000002.12	200305879	200482264	+	spermatogenesis associated serine rich 2 like	dmcg2
SPTLC2	NC_029520.1	35603538	35662435	-		NC_140667.1	37969575	38027444	-	serine palmitoyltransferase long chain base subunit 2	NC_052536.1	38772896	38831167	-	serine palmitoyltransferase long chain base subunit 2	NC_000014.9	77505997	77616637	-	serine palmitoyltransferase long chain base subunit 2	dmcg2
STAT6	NC_029544.1	1644353	1650206	+		NW_028189024.1	77780	87981	-	signal transducer and activator of transcription 6	NC_052565.1	1604624	1617086	-		NC_000012.12	57095408	57111362	-	signal transducer and activator of transcription 6	dmcg2
TINAGL1	NC_029538.1	4362314	4368809	+		NC_140679.1	15736989	15743454	+	tubulointerstitial nephritis antigen like 1	NC_052554.1	5318927	5327633	+		NC_000001.11	31576515	31587686	+	tubulointerstitial nephritis antigen like 1	dmcg2
TIPRL	NC_029516.1	75358015	75366913	-		NC_140663.1	76893046	76902089	-	TOR signaling pathway regulator	NC_052532.1	84369729	84379234	-		NC_000001.11	168178962	168202109	+	TOR signaling pathway regulator	dmcg2
TLE3	NC_029525.1	17674184	17693450	-		NC_140676.1	798983	818741	+	TLE family member 3, transcriptional corepressor	NC_052541.1	19502967	19523454	-		NC_000015.10	70047790	70097917	-	TLE family member 3, transcriptional corepressor	dmcg2
TMCO6	NC_029528.1	15126440	15133131	-		NC_140680.1	14071031	14077438	-	transmembrane and coiled-coil domains 6	NC_052544.1	846736	853261	+		NC_000005.10	140596530	140647732	+	transmembrane and coiled-coil domains 6	dmcg2
TNNC2	NC_029535.1	9486253	9488101	-		NC_140681.1	11369540	11371332	-	troponin C2, fast skeletal type	NC_052551.1	10853101	10854914	-	troponin C2, fast skeletal type	NC_000020.11	45823214	45833306	-	troponin C2, fast skeletal type	dmcg2
TRAP1	NC_029529.1	10994948	11008357	-	TNF receptor associated protein 1	NC_140675.1	19003539	19016675	-	TNF receptor associated protein 1	NC_052545.1	12479360	12497546	-	TNF receptor associated protein 1	NC_000016.10	3658037	3717524	-	TNF receptor associated protein 1	dmcg2
TRIOBP	NC_029516.1	46658131	46672789	-		NC_140663.1	51999858	52014844	+	TRIO and F-actin binding protein	NC_052532.1	51173130	51188787	-		NC_000022.11	37697048	37776556	+	TRIO and F-actin binding protein	dmcg2
UBR1	NC_029520.1	23301017	23350510	-		NC_140667.1	25707580	25756903	-	ubiquitin protein ligase E3 component n-recognin 1	NC_052536.1	25507596	25566092	-		NC_000015.10	42942897	43106038	-	ubiquitin protein ligase E3 component n-recognin 1	dmcg2
VKORC1L1	NC_029534.1	3743896	3754724	+		NC_140684.1	6715026	6727551	-	vitamin K epoxide reductase complex subunit 1L1	NC_052550.1	5393878	5405244	+	vitamin K epoxide reductase complex subunit 1 like 1	NC_000007.14	65865772	65959558	+	vitamin K epoxide reductase complex subunit 1L1	dmcg2
WBP1	NW_015439533.1	337377	339734	+		NC_140666.1	90808034	90810412	+	WW domain binding protein 1	NC_052535.1	90607505	90609568	+		NC_000002.12	74458438	74460881	+	WW domain binding protein 1	dmcg2
ZSWIM5	NC_029523.1	18559336	18640713	-		NC_140673.1	20607332	20688779	-	zinc finger SWIM-type containing 5	NC_052539.1	20630526	20713380	-		NC_000001.11	45016399	45206605	-	zinc finger SWIM-type containing 5	dmcg2

### Sheet: biomart_dmc_common
Name	seqnames_quail	start_quail	end_quail	strand_quail	description_quail	seqnames_quail_newref	start_quail_newref	end_quail_newref	strand_quail_newref	description_quail_newref	seqnames_chicken	start_chicken	end_chicken	strand_chicken	description_chicken	seqnames_human	start_human	end_human	strand_human	description_human	type
ARHGDIG	NC_029529.1	10813337	10816184	-		NC_140675.1	18821457	18824451	-	Rho GDP dissociation inhibitor gamma	NC_052545.1	12241219	12244199	-		NC_000016.10	280591	283010	+	Rho GDP dissociation inhibitor gamma	dmc_common
DNAI1	NC_029547.1	7155697	7291503	+		NC_140702.1	67267099	67397942	-	dynein axonemal intermediate chain 1	NC_052572.1	8307440	8442475	+		NC_000009.12	34458805	34520984	+	dynein axonemal intermediate chain 1	dmc_common
FAM219A	NC_029547.1	7080575	7155564	-		NC_140702.1	67398114	67487876	+	family with sequence similarity 219 member A	NC_052572.1	8205436	8307258	-		NC_000009.12	34398184	34458570	-	family with sequence similarity 219 member A	dmc_common
HYAL3	NC_029527.1	2045533	2048919	-		NC_140677.1	16325316	16328506	-	hyaluronidase 3	NC_052543.1	3417013	3420238	-		NC_000003.12	50292832	50299405	-	hyaluronidase 3	dmc_common
LOC107308677	NC_029517.1	548205	552945	+		NC_140664.1	138892907	138897337	-	E3 ubiquitin-protein ligase TRIM7-like											dmc_common
NAA80	NC_029527.1	2047534	2048673	-		NC_140677.1	16327312	16328506	-	N-alpha-acetyltransferase 80, NatH catalytic subunit						NC_000003.12	50296402	50299405	-	N-alpha-acetyltransferase 80, NatH catalytic subunit	dmc_common
NUDT16L1	NC_029529.1	10908310	10910501	-		NC_140675.1	18916660	18918562	-	nudix hydrolase 16 like 1	NC_052545.1	12352132	12354585	-	nudix hydrolase 16 like 1	NC_000016.10	4693562	4695859	+	nudix hydrolase 16 like 1	dmc_common
RHOA	NC_029527.1	1698063	1714261	-		NC_140677.1	15984865	16001075	-	ras homolog family member A	NC_052543.1	3032030	3035006	-	ras homolog family member A	NC_000003.12	49359145	49411976	-	ras homolog family member A	dmc_common
SPATA2L	NC_029526.1	16725495	16726820	-		NC_140668.1	39236446	39237779	-	spermatogenesis associated 2 like	NC_052542.1	18412569	18414206	-		NC_000016.10	89696357	89701705	-	spermatogenesis associated 2 like	dmc_common
TINAGL1	NC_029538.1	4362314	4368809	+		NC_140679.1	15736989	15743454	+	tubulointerstitial nephritis antigen like 1	NC_052554.1	5318927	5327633	+		NC_000001.11	31576515	31587686	+	tubulointerstitial nephritis antigen like 1	dmc_common

### Sheet: biomart_dmrg1
Name	seqnames_quail	start_quail	end_quail	strand_quail	description_quail	seqnames_quail_newref	start_quail_newref	end_quail_newref	strand_quail_newref	description_quail_newref	seqnames_chicken	start_chicken	end_chicken	strand_chicken	description_chicken	seqnames_human	start_human	end_human	strand_human	description_human	type
ARHGDIG	NC_029529.1	10813337	10816184	-		NC_140675.1	18821457	18824451	-	Rho GDP dissociation inhibitor gamma	NC_052545.1	12241219	12244199	-		NC_000016.10	280591	283010	+	Rho GDP dissociation inhibitor gamma	dmrg1
DNAI1	NC_029547.1	7155697	7291503	+		NC_140702.1	67267099	67397942	-	dynein axonemal intermediate chain 1	NC_052572.1	8307440	8442475	+		NC_000009.12	34458805	34520984	+	dynein axonemal intermediate chain 1	dmrg1
FAM219A	NC_029547.1	7080575	7155564	-		NC_140702.1	67398114	67487876	+	family with sequence similarity 219 member A	NC_052572.1	8205436	8307258	-		NC_000009.12	34398184	34458570	-	family with sequence similarity 219 member A	dmrg1
HYAL3	NC_029527.1	2045533	2048919	-		NC_140677.1	16325316	16328506	-	hyaluronidase 3	NC_052543.1	3417013	3420238	-		NC_000003.12	50292832	50299405	-	hyaluronidase 3	dmrg1
LOC107307002	NW_015439872.1	127509	154109	-		NW_028189018.1	84781	114690	-	methyl-CpG-binding domain protein 2-like											dmrg1
LOC107308677	NC_029517.1	548205	552945	+		NC_140664.1	138892907	138897337	-	E3 ubiquitin-protein ligase TRIM7-like											dmrg1
LOC107321721	NC_029532.1	6555733	6571841	+		NC_140683.1	4818721	4831320	-	uncharacterized LOC107321721											dmrg1
LOC107321722	NC_029532.1	6538019	6555529	-		NC_140683.1	4832802	4837864	+	uncharacterized LOC107321722											dmrg1
LOC116652758	NC_029516.1	148756886	148763518	+																	dmrg1
NAA80	NC_029527.1	2047534	2048673	-		NC_140677.1	16327312	16328506	-	N-alpha-acetyltransferase 80, NatH catalytic subunit						NC_000003.12	50296402	50299405	-	N-alpha-acetyltransferase 80, NatH catalytic subunit	dmrg1
NUDT16L1	NC_029529.1	10908310	10910501	-		NC_140675.1	18916660	18918562	-	nudix hydrolase 16 like 1	NC_052545.1	12352132	12354585	-	nudix hydrolase 16 like 1	NC_000016.10	4693562	4695859	+	nudix hydrolase 16 like 1	dmrg1
SRC	NC_029535.1	4439988	4456738	+		NC_140681.1	6329497	6346470	+	SRC proto-oncogene, non-receptor tyrosine kinase	NC_052551.1	5409053	5426622	+	SRC proto-oncogene, non-receptor tyrosine kinase	NC_000020.11	37344699	37406050	+	SRC proto-oncogene, non-receptor tyrosine kinase	dmrg1
SRC	NC_029535.1	4439988	4456738	+		NC_140681.1	6329497	6346470	+	SRC proto-oncogene, non-receptor tyrosine kinase	NC_052551.1	5409053	5426622	+	SRC proto-oncogene, non-receptor tyrosine kinase	NW_025791812.1	254201	315552	+	SRC proto-oncogene, non-receptor tyrosine kinase	dmrg1

### Sheet: biomart_dmrg2
Name	seqnames_quail	start_quail	end_quail	strand_quail	description_quail	seqnames_quail_newref	start_quail_newref	end_quail_newref	strand_quail_newref	description_quail_newref	seqnames_chicken	start_chicken	end_chicken	strand_chicken	description_chicken	seqnames_human	start_human	end_human	strand_human	description_human	type
AIP	NC_029520.1	577539	579596	-		NC_140667.1	2546325	2548495	-	AHR interacting HSP90 co-chaperone	NC_052536.1	618210	620447	-	aryl hydrocarbon receptor interacting protein	NC_000011.10	67483026	67491103	+	AHR interacting HSP90 co-chaperone	dmrg2
AJM1	NC_029532.1	222024	229351	-		NC_140683.1	11139722	11147286	+	apical junction component 1 homolog						NC_000009.12	136842478	136848801	+	apical junction component 1 homolog	dmrg2
ARHGDIG	NC_029529.1	10813337	10816184	-		NC_140675.1	18821457	18824451	-	Rho GDP dissociation inhibitor gamma	NC_052545.1	12241219	12244199	-		NC_000016.10	280591	283010	+	Rho GDP dissociation inhibitor gamma	dmrg2
BARHL1	NC_029532.1	5136832	5144110	+		NC_140683.1	6244883	6250955	-	BarH like homeobox 1	NC_052548.1	7189212	7196577	+		NC_000009.12	132582606	132590252	+	BarH like homeobox 1	dmrg2
CCDC17	NC_029523.1	18779053	18784235	-		NC_140673.1	20831026	20833762	-	coiled-coil domain containing 17	NC_052539.1	20874416	20877058	-		NC_000001.11	45620044	45624054	-	coiled-coil domain containing 17	dmrg2
CD82	NC_029520.1	19580850	19615411	+		NC_140667.1	21996556	22038081	+	CD82 molecule	NC_052536.1	21508549	21543221	+	CD82 molecule	NC_000011.10	44564409	44620358	+	CD82 molecule	dmrg2
DALRD3	NC_029527.1	9165123	9169402	+		NC_140677.1	8408114	8412294	-	DALR anticodon binding domain containing 3	NC_052543.1	11830781	11835034	+		NC_000003.12	49015488	49021505	-	DALR anticodon binding domain containing 3	dmrg2
DLGAP3	NC_029538.1	3909389	3932703	+		NC_140679.1	15282450	15306391	+	DLG associated protein 3	NC_052554.1	4775213	4800968	+		NC_000001.11	34865436	34929650	-	DLG associated protein 3	dmrg2
ENTPD2	NC_029532.1	85756	93426	+		NC_140683.1	11275391	11283072	-	ectonucleoside triphosphate diphosphohydrolase 2	NC_052548.1	1078136	1085896	+	ectonucleoside triphosphate diphosphohydrolase 2	NC_000009.12	137048107	137054061	-	ectonucleoside triphosphate diphosphohydrolase 2	dmrg2
GABBR2	NC_029517.1	42937159	43387058	-		NC_140664.1	96039278	96477831	+	gamma-aminobutyric acid type B receptor subunit 2	NC_052533.1	87528684	87992020	+		NC_000009.12	98288109	98708935	-	gamma-aminobutyric acid type B receptor subunit 2	dmrg2
GADD45A	NC_029523.1	25855329	25856860	+		NC_140673.1	27957978	27959403	+	growth arrest and DNA damage inducible alpha	NC_052539.1	28376695	28378278	+	growth arrest and DNA damage inducible alpha	NC_000001.11	67685201	67688334	+	growth arrest and DNA damage inducible alpha	dmrg2
GPR161	NC_029516.1	75367769	75376857	+		NC_140663.1	76903003	76912077	+	G protein-coupled receptor 161	NC_052532.1	84379296	84391536	+		NC_000001.11	168079542	168137667	-	G protein-coupled receptor 161	dmrg2
HYAL3	NC_029527.1	2045533	2048919	-		NC_140677.1	16325316	16328506	-	hyaluronidase 3	NC_052543.1	3417013	3420238	-		NC_000003.12	50292832	50299405	-	hyaluronidase 3	dmrg2
LBX2	NW_015439533.1	360668	363617	-		NC_140666.1	90828067	90831227	-	ladybird homeobox 2	NC_052535.1	90628024	90631408	-	ladybird homeobox 2	NC_000002.12	74497517	74503316	-	ladybird homeobox 2	dmrg2
LOC107306817	NW_015439533.1	342787	348327	-		NC_140666.1	90813547	90816150	-	uncharacterized LOC107306817											dmrg2
LOC107307471	NW_015439987.1	7441	8419	+																	dmrg2
LOC107307472	NW_015439987.1	5777	7202	+																	dmrg2
LOC107308677	NC_029517.1	548205	552945	+		NC_140664.1	138892907	138897337	-	E3 ubiquitin-protein ligase TRIM7-like											dmrg2
LOC107314716	NC_029520.1	17148093	17155640	+																	dmrg2
LOC107322131	NC_029533.1	4529028	4532373	-		NC_140685.1	5349066	5352887	-	uncharacterized LOC107322131											dmrg2
LOC116653028	NC_029517.1	22287503	22316683	-																	dmrg2
NAA80	NC_029527.1	2047534	2048673	-		NC_140677.1	16327312	16328506	-	N-alpha-acetyltransferase 80, NatH catalytic subunit						NC_000003.12	50296402	50299405	-	N-alpha-acetyltransferase 80, NatH catalytic subunit	dmrg2
NPTX1	NC_029533.1	4889998	4892852	-		NC_140685.1	5710973	5714302	-	neuronal pentraxin 1	NC_052549.1	10107477	10110801	+		NC_000017.11	80466834	80476607	-	neuronal pentraxin 1	dmrg2
NRARP	NC_029532.1	277448	279822	-		NC_140683.1	11089272	11091729	+	NOTCH regulated ankyrin repeat protein	NC_052548.1	1326027	1329207	-		NC_000009.12	137299631	137302271	-	NOTCH regulated ankyrin repeat protein	dmrg2
NSMCE1	NC_029529.1	7176687	7180462	-		NC_140675.1	14898727	14902732	-	NSE1 component of SMC5/6 complex	NC_052545.1	7292186	7298363	-		NC_000016.10	27224994	27268772	-	NSE1 component of SMC5/6 complex	dmrg2
NT5C1A	NC_029538.1	4831629	4839568	-		NC_140679.1	16206271	16214210	-	5'-nucleotidase, cytosolic IA	NC_052554.1	5859023	5868608	-		NC_000001.11	39651229	39672107	-	5'-nucleotidase, cytosolic IA	dmrg2
NUDT16L1	NC_029529.1	10908310	10910501	-		NC_140675.1	18916660	18918562	-	nudix hydrolase 16 like 1	NC_052545.1	12352132	12354585	-	nudix hydrolase 16 like 1	NC_000016.10	4693562	4695859	+	nudix hydrolase 16 like 1	dmrg2
PFKM	NW_015439867.1	507749	514084	+		NW_028188981.1	180778	187498	+	phosphofructokinase, muscle	NC_052565.1	1166793	1174134	+	phosphofructokinase, muscle	NC_000012.12	48105353	48146404	+	phosphofructokinase, muscle	dmrg2
RAB3B	NC_029523.1	21611094	21649359	-		NC_140673.1	23663872	23702403	-	RAB3B, member RAS oncogene family	NC_052539.1	23884235	23931411	-		NC_000001.11	51907956	51990700	-	RAB3B, member RAS oncogene family	dmrg2
SENP1	NW_015439867.1	492440	506448	-		NW_028188981.1	164156	179434	-	SUMO specific peptidase 1	NC_052565.1	1152611	1166526	-		NC_000012.12	48042897	48106079	-	SUMO specific peptidase 1	dmrg2
SLC26A11	NC_029533.1	4825591	4830894	+		NC_140685.1	5647087	5652502	+	solute carrier family 26 member 11	NC_052549.1	10172089	10178152	-		NC_000017.11	80220427	80253500	+	solute carrier family 26 member 11	dmrg2
SPATA2L	NC_029526.1	16725495	16726820	-		NC_140668.1	39236446	39237779	-	spermatogenesis associated 2 like	NC_052542.1	18412569	18414206	-		NC_000016.10	89696357	89701705	-	spermatogenesis associated 2 like	dmrg2
SPATS2L	NC_029522.1	9631056	9698939	+		NC_140669.1	23901867	23969824	-	spermatogenesis associated serine rich 2 like	NC_052538.1	10656640	10785580	+	spermatogenesis associated serine rich 2 like	NC_000002.12	200305879	200482264	+	spermatogenesis associated serine rich 2 like	dmrg2
SPTLC2	NC_029520.1	35603538	35662435	-		NC_140667.1	37969575	38027444	-	serine palmitoyltransferase long chain base subunit 2	NC_052536.1	38772896	38831167	-	serine palmitoyltransferase long chain base subunit 2	NC_000014.9	77505997	77616637	-	serine palmitoyltransferase long chain base subunit 2	dmrg2
STAT6	NC_029544.1	1644353	1650206	+		NW_028189024.1	77780	87981	-	signal transducer and activator of transcription 6	NC_052565.1	1604624	1617086	-		NC_000012.12	57095408	57111362	-	signal transducer and activator of transcription 6	dmrg2
TIPRL	NC_029516.1	75358015	75366913	-		NC_140663.1	76893046	76902089	-	TOR signaling pathway regulator	NC_052532.1	84369729	84379234	-		NC_000001.11	168178962	168202109	+	TOR signaling pathway regulator	dmrg2
TMCO6	NC_029528.1	15126440	15133131	-		NC_140680.1	14071031	14077438	-	transmembrane and coiled-coil domains 6	NC_052544.1	846736	853261	+		NC_000005.10	140596530	140647732	+	transmembrane and coiled-coil domains 6	dmrg2
TRAP1	NC_029529.1	10994948	11008357	-	TNF receptor associated protein 1	NC_140675.1	19003539	19016675	-	TNF receptor associated protein 1	NC_052545.1	12479360	12497546	-	TNF receptor associated protein 1	NC_000016.10	3658037	3717524	-	TNF receptor associated protein 1	dmrg2
UBR1	NC_029520.1	23301017	23350510	-		NC_140667.1	25707580	25756903	-	ubiquitin protein ligase E3 component n-recognin 1	NC_052536.1	25507596	25566092	-		NC_000015.10	42942897	43106038	-	ubiquitin protein ligase E3 component n-recognin 1	dmrg2
WBP1	NW_015439533.1	337377	339734	+		NC_140666.1	90808034	90810412	+	WW domain binding protein 1	NC_052535.1	90607505	90609568	+		NC_000002.12	74458438	74460881	+	WW domain binding protein 1	dmrg2
ZSWIM5	NC_029523.1	18559336	18640713	-		NC_140673.1	20607332	20688779	-	zinc finger SWIM-type containing 5	NC_052539.1	20630526	20713380	-		NC_000001.11	45016399	45206605	-	zinc finger SWIM-type containing 5	dmrg2

### Sheet: biomart_dmr_common
Name	seqnames_quail	start_quail	end_quail	strand_quail	description_quail	seqnames_quail_newref	start_quail_newref	end_quail_newref	strand_quail_newref	description_quail_newref	seqnames_chicken	start_chicken	end_chicken	strand_chicken	description_chicken	seqnames_human	start_human	end_human	strand_human	description_human	type
ARHGDIG	NC_029529.1	10813337	10816184	-		NC_140675.1	18821457	18824451	-	Rho GDP dissociation inhibitor gamma	NC_052545.1	12241219	12244199	-		NC_000016.10	280591	283010	+	Rho GDP dissociation inhibitor gamma	dmr_common
HYAL3	NC_029527.1	2045533	2048919	-		NC_140677.1	16325316	16328506	-	hyaluronidase 3	NC_052543.1	3417013	3420238	-		NC_000003.12	50292832	50299405	-	hyaluronidase 3	dmr_common
LOC107308677	NC_029517.1	548205	552945	+		NC_140664.1	138892907	138897337	-	E3 ubiquitin-protein ligase TRIM7-like											dmr_common
NAA80	NC_029527.1	2047534	2048673	-		NC_140677.1	16327312	16328506	-	N-alpha-acetyltransferase 80, NatH catalytic subunit						NC_000003.12	50296402	50299405	-	N-alpha-acetyltransferase 80, NatH catalytic subunit	dmr_common
NUDT16L1	NC_029529.1	10908310	10910501	-		NC_140675.1	18916660	18918562	-	nudix hydrolase 16 like 1	NC_052545.1	12352132	12354585	-	nudix hydrolase 16 like 1	NC_000016.10	4693562	4695859	+	nudix hydrolase 16 like 1	dmr_common
