## Supplementary Table4 for "Genetic determinism and inheritance of differential DNA methylation profiles across three successive generations in quail"

### Sheet: biomart_dmcg1
seqnames	start	end	strand	Name	description	type
10	2007823	2025828	-	CSPG4	chondroitin sulfate proteoglycan 4 [Source:HGNC Symbol;Acc:HGNC:2466]	dmcg1
10	3907882	4156629	+	RORA	RAR related orphan receptor A [Source:HGNC Symbol;Acc:HGNC:10258]	dmcg1
11	15896164	15934076	+	JPH3	junctophilin 3 [Source:HGNC Symbol;Acc:HGNC:14203]	dmcg1
11	16726928	16731063	-	VPS9D1	VPS9 domain containing 1 [Source:HGNC Symbol;Acc:HGNC:13526]	dmcg1
11	16820545	16834375	+	CDH1	cadherin 1 [Source:HGNC Symbol;Acc:HGNC:1748]	dmcg1
11	16835980	16861176	+	TANGO6	transport and golgi organization 6 homolog [Source:HGNC Symbol;Acc:HGNC:25749]	dmcg1
12	626339	636732	-	HYAL1	hyaluronidase 1 [Source:HGNC Symbol;Acc:HGNC:5320]	dmcg1
12	1699193	1715079	-	RHOA	ras homolog family member A [Source:HGNC Symbol;Acc:HGNC:667]	dmcg1
12	2035471	2039352	+	SEMA3B	semaphorin 3B [Source:HGNC Symbol;Acc:HGNC:10724]	dmcg1
13	15016466	15020611	+			dmcg1
14	6083519	6084772	-	MSRB1	methionine sulfoxide reductase B1 [Source:HGNC Symbol;Acc:HGNC:14133]	dmcg1
14	11424366	11465159	+	RAB11FIP3	RAB11 family interacting protein 3 [Source:HGNC Symbol;Acc:HGNC:17224]	dmcg1
14	11505655	11529124	+	WDR90	WD repeat domain 90 [Source:HGNC Symbol;Acc:HGNC:26960]	dmcg1
17	222136	225390	-	AJM1	apical junction component 1 homolog [Source:HGNC Symbol;Acc:HGNC:37284]	dmcg1
17	6316008	6337708	+	NOTCH1	notch receptor 1 [Source:HGNC Symbol;Acc:HGNC:7881]	dmcg1
17	7701664	7721078	+	LHX2	LIM homeobox 2 [Source:HGNC Symbol;Acc:HGNC:6594]	dmcg1
2	545591	551817	+			dmcg1
2	45517224	45864466	-			dmcg1
20	2065215	2072945	+	SNTA1	syntrophin alpha 1 [Source:HGNC Symbol;Acc:HGNC:11167]	dmcg1
20	4227592	4256711	-	ZHX3	zinc fingers and homeoboxes 3 [Source:HGNC Symbol;Acc:HGNC:15935]	dmcg1
20	9223225	9224981	-			dmcg1
23	3173941	3229319	+	EPHA10		dmcg1
26	1566289	1572862	+	CPNE5	copine 5 [Source:HGNC Symbol;Acc:HGNC:2318]	dmcg1
28	2477347	2483620	-	ANO8	anoctamin 8 [Source:HGNC Symbol;Acc:HGNC:29329]	dmcg1
28	3063249	3076049	-	MAST3	microtubule associated serine/threonine kinase 3 [Source:HGNC Symbol;Acc:HGNC:19036]	dmcg1
4	50543653	50600568	+	ARSJ	arylsulfatase family member J [Source:HGNC Symbol;Acc:HGNC:26286]	dmcg1
5	43674532	43765101	-	CCDC85C	coiled-coil domain containing 85C [Source:HGNC Symbol;Acc:HGNC:35459]	dmcg1
5	45387113	45402898	+	AMN	amnion associated transmembrane protein [Source:HGNC Symbol;Acc:HGNC:14604]	dmcg1
7	10827159	10831554	+	MDH1B	malate dehydrogenase 1B [Source:HGNC Symbol;Acc:HGNC:17836]	dmcg1
7	24520386	24520717	-			dmcg1
7	24529156	24533858	+	DNAJB2	DnaJ heat shock protein family (Hsp40) member B2 [Source:HGNC Symbol;Acc:HGNC:5228]	dmcg1
8	25886364	25907424	-	WLS	Wnt ligand secretion mediator [Source:HGNC Symbol;Acc:HGNC:30238]	dmcg1
KQ966658.1	406438	459925	+			dmcg1
KQ966689.1	127341	154080	-	MBD2	methyl-CpG binding domain protein 2 [Source:HGNC Symbol;Acc:HGNC:6917]	dmcg1
KQ966706.1	46166	50705	-	GCDH	glutaryl-CoA dehydrogenase [Source:HGNC Symbol;Acc:HGNC:4189]	dmcg1
KQ966706.1	92214	98144	-	WDR83	WD repeat domain 83 [Source:HGNC Symbol;Acc:HGNC:32672]	dmcg1
KQ966706.1	92825	98992	+	DHPS	deoxyhypusine synthase [Source:HGNC Symbol;Acc:HGNC:2869]	dmcg1
KQ967053.1	12346	16295	-	ETHE1		dmcg1
LGE22C19W28_E50C23	1683240	1687243	-	RDH16	retinol dehydrogenase 16 [Source:HGNC Symbol;Acc:HGNC:29674]	dmcg1

### Sheet: biomart_dmcg2
seqnames	start	end	strand	Name	description	type
10	1663523	1678517	+	LOXL1	lysyl oxidase like 1 [Source:HGNC Symbol;Acc:HGNC:6665]	dmcg2
10	1691450	1709600	-	PPCDC	phosphopantothenoylcysteine decarboxylase [Source:HGNC Symbol;Acc:HGNC:28107]	dmcg2
10	1915501	1917711	-	ISLR2	immunoglobulin superfamily containing leucine rich repeat 2 [Source:HGNC Symbol;Acc:HGNC:29286]	dmcg2
10	2007823	2025828	-	CSPG4	chondroitin sulfate proteoglycan 4 [Source:HGNC Symbol;Acc:HGNC:2466]	dmcg2
10	17288048	17295618	+	SKOR1	SKI family transcriptional corepressor 1 [Source:HGNC Symbol;Acc:HGNC:21326]	dmcg2
10	17687903	17695222	-			dmcg2
11	2761506	2787311	-	LPCAT2	lysophosphatidylcholine acyltransferase 2 [Source:HGNC Symbol;Acc:HGNC:26032]	dmcg2
11	15896164	15934076	+	JPH3	junctophilin 3 [Source:HGNC Symbol;Acc:HGNC:14203]	dmcg2
11	16725589	16726907	-	SPATA2L	spermatogenesis associated 2 like [Source:HGNC Symbol;Acc:HGNC:28393]	dmcg2
11	16726928	16731063	-	VPS9D1	VPS9 domain containing 1 [Source:HGNC Symbol;Acc:HGNC:13526]	dmcg2
12	1699193	1715079	-	RHOA	ras homolog family member A [Source:HGNC Symbol;Acc:HGNC:667]	dmcg2
12	2009410	2018254	-	GNAI2	G protein subunit alpha i2 [Source:HGNC Symbol;Acc:HGNC:4385]	dmcg2
12	13321281	13462881	-	FOXP1	forkhead box P1 [Source:HGNC Symbol;Acc:HGNC:3823]	dmcg2
13	15133338	15134864	+	CD14		dmcg2
14	7180504	7192149	+	IL4R		dmcg2
14	11008364	11074139	-	CREBBP	CREB binding lysine acetyltransferase [Source:HGNC Symbol;Acc:HGNC:2348]	dmcg2
14	11424366	11465159	+	RAB11FIP3	RAB11 family interacting protein 3 [Source:HGNC Symbol;Acc:HGNC:17224]	dmcg2
14	11505655	11529124	+	WDR90	WD repeat domain 90 [Source:HGNC Symbol;Acc:HGNC:26960]	dmcg2
15	8430199	8470597	-	BICDL1	BICD family like cargo adaptor 1 [Source:HGNC Symbol;Acc:HGNC:28095]	dmcg2
15	9874601	9913334	-	NF2	NF2, moesin-ezrin-radixin like (MERLIN) tumor suppressor [Source:HGNC Symbol;Acc:HGNC:7773]	dmcg2
17	177671	180115	-	C8G	complement C8 gamma chain [Source:HGNC Symbol;Acc:HGNC:1354]	dmcg2
17	191556	203964	-	TRAF2	TNF receptor associated factor 2 [Source:HGNC Symbol;Acc:HGNC:12032]	dmcg2
17	2137364	2383618	-	ASTN2	astrotactin 2 [Source:HGNC Symbol;Acc:HGNC:17021]	dmcg2
17	4813078	4858594	-	RAPGEF1	Rap guanine nucleotide exchange factor 1 [Source:HGNC Symbol;Acc:HGNC:4568]	dmcg2
17	6316008	6337708	+	NOTCH1	notch receptor 1 [Source:HGNC Symbol;Acc:HGNC:7881]	dmcg2
18	4525849	4533201	+	AFMID	arylformamidase [Source:HGNC Symbol;Acc:HGNC:20910]	dmcg2
18	4529936	4536977	-			dmcg2
18	4822811	4825555	-	SGSH	N-sulfoglucosamine sulfohydrolase [Source:HGNC Symbol;Acc:HGNC:10818]	dmcg2
18	4824536	4830366	+	SLC26A11	solute carrier family 26 member 11 [Source:HGNC Symbol;Acc:HGNC:14471]	dmcg2
18	4887624	4895964	-	NPTX1	neuronal pentraxin 1 [Source:HGNC Symbol;Acc:HGNC:7952]	dmcg2
18	6780556	6879816	+	PRKCA	protein kinase C alpha [Source:HGNC Symbol;Acc:HGNC:9393]	dmcg2
19	3167898	3183938	-	SRRM3	serine/arginine repetitive matrix 3 [Source:HGNC Symbol;Acc:HGNC:26729]	dmcg2
19	3741962	3743711	-	CHCHD2	coiled-coil-helix-coiled-coil-helix domain containing 2 [Source:HGNC Symbol;Acc:HGNC:21645]	dmcg2
2	372360	486976	-			dmcg2
2	446845	454035	+			dmcg2
2	541381	547129	+	ZNF777	zinc finger protein 777 [Source:HGNC Symbol;Acc:HGNC:22213]	dmcg2
2	545591	551817	+			dmcg2
2	22316992	22320037	+	DLX6	distal-less homeobox 6 [Source:HGNC Symbol;Acc:HGNC:2919]	dmcg2
2	39672835	39707880	-	KIF15	kinesin family member 15 [Source:HGNC Symbol;Acc:HGNC:17273]	dmcg2
2	71731862	71883134	+	ATP9B	ATPase phospholipid transporting 9B (putative) [Source:HGNC Symbol;Acc:HGNC:13541]	dmcg2
2	109371043	109583577	+	STMN2	stathmin 2 [Source:HGNC Symbol;Acc:HGNC:10577]	dmcg2
20	9327201	9359397	+	RTEL1	regulator of telomere elongation helicase 1 [Source:HGNC Symbol;Acc:HGNC:15888]	dmcg2
20	9484620	9492122	-	TNNC2	troponin C2, fast skeletal type [Source:HGNC Symbol;Acc:HGNC:11944]	dmcg2
20	9487931	9491142	+	SNX21	sorting nexin family member 21 [Source:HGNC Symbol;Acc:HGNC:16154]	dmcg2
20	10865169	10866959	-	FAM210B	family with sequence similarity 210 member B [Source:HGNC Symbol;Acc:HGNC:16102]	dmcg2
22	2526183	2530130	-			dmcg2
23	609728	622938	+	ZCCHC17	zinc finger CCHC-type containing 17 [Source:HGNC Symbol;Acc:HGNC:30246]	dmcg2
23	1757834	1793001	-	WASF2	WASP family member 2 [Source:HGNC Symbol;Acc:HGNC:12733]	dmcg2
23	3906827	3908146	+			dmcg2
23	4796264	4802919	+			dmcg2
24	1479103	1746319	+	NTM	neurotrimin [Source:HGNC Symbol;Acc:HGNC:17941]	dmcg2
24	4705123	4710191	+	TMPRSS4	transmembrane serine protease 4 [Source:HGNC Symbol;Acc:HGNC:11878]	dmcg2
25	111519	125525	+	LMNA	lamin A/C [Source:HGNC Symbol;Acc:HGNC:6636]	dmcg2
25	161502	166428	-	GLMP	glycosylated lysosomal membrane protein [Source:HGNC Symbol;Acc:HGNC:29436]	dmcg2
25	176144	186086	+	DCAF8		dmcg2
26	1522423	1530740	+	ELAPOR1	endosome-lysosome associated apoptosis and autophagy regulator 1 [Source:HGNC Symbol;Acc:HGNC:29618]	dmcg2
26	3340470	3351473	+			dmcg2
27	195746	199218	-			dmcg2
27	3163495	3174299	+	HOXB6	homeobox B6 [Source:HGNC Symbol;Acc:HGNC:5117]	dmcg2
28	434248	443868	-	TJP3	tight junction protein 3 [Source:HGNC Symbol;Acc:HGNC:11829]	dmcg2
28	2317657	2342677	+	GNG7	G protein subunit gamma 7 [Source:HGNC Symbol;Acc:HGNC:4410]	dmcg2
28	2477347	2483620	-	ANO8	anoctamin 8 [Source:HGNC Symbol;Acc:HGNC:29329]	dmcg2
28	2487625	2490206	+	GTPBP3	GTP binding protein 3, mitochondrial [Source:HGNC Symbol;Acc:HGNC:14880]	dmcg2
28	3337369	3341823	-	TMEM38A	transmembrane protein 38A [Source:HGNC Symbol;Acc:HGNC:28462]	dmcg2
3	49475618	49476436	+	OLIG3	oligodendrocyte transcription factor 3 [Source:HGNC Symbol;Acc:HGNC:18003]	dmcg2
3	80593637	80614374	+	ELOVL5	ELOVL fatty acid elongase 5 [Source:HGNC Symbol;Acc:HGNC:21308]	dmcg2
3	95284908	95288808	-	KRTCAP3	keratinocyte associated protein 3 [Source:HGNC Symbol;Acc:HGNC:28943]	dmcg2
3	96278025	96372105	-	NCOA1	nuclear receptor coactivator 1 [Source:NCBI gene (formerly Entrezgene);Acc:107312353]	dmcg2
4	414867	456719	+	AR	androgen receptor [Source:HGNC Symbol;Acc:HGNC:644]	dmcg2
4	1949309	1953899	-	PLP1	proteolipid protein 1 [Source:HGNC Symbol;Acc:HGNC:9086]	dmcg2
4	28935587	29280265	-	LRBA	LPS responsive beige-like anchor protein [Source:HGNC Symbol;Acc:HGNC:1742]	dmcg2
4	34360691	34428001	-	TET2	tet methylcytosine dioxygenase 2 [Source:HGNC Symbol;Acc:HGNC:25941]	dmcg2
5	578079	583567	-	AIP	AHR interacting HSP90 co-chaperone [Source:HGNC Symbol;Acc:HGNC:358]	dmcg2
5	580217	584377	+			dmcg2
5	10374760	10396894	-	DUSP8	dual specificity phosphatase 8 [Source:HGNC Symbol;Acc:HGNC:3074]	dmcg2
5	12552766	12787345	+	GALNT18	polypeptide N-acetylgalactosaminyltransferase 18 [Source:HGNC Symbol;Acc:HGNC:30488]	dmcg2
5	16191266	16193796	+			dmcg2
5	16731391	16751826	-	TMEM86A	transmembrane protein 86A [Source:HGNC Symbol;Acc:HGNC:26890]	dmcg2
5	17056241	17147322	-	KCNC1	potassium voltage-gated channel subfamily C member 1 [Source:HGNC Symbol;Acc:HGNC:6233]	dmcg2
5	19420639	19444049	-	ALX4	ALX homeobox 4 [Source:HGNC Symbol;Acc:HGNC:450]	dmcg2
5	23351314	23371723	+	TMEM62	transmembrane protein 62 [Source:HGNC Symbol;Acc:HGNC:26269]	dmcg2
5	23481162	23482985	-	RIOX1	ribosomal oxygenase 1 [Source:HGNC Symbol;Acc:HGNC:20968]	dmcg2
5	32693141	32704867	+	FAM177A1	family with sequence similarity 177 member A1 [Source:HGNC Symbol;Acc:HGNC:19829]	dmcg2
5	39385366	39545675	-	FOXN3	forkhead box N3 [Source:HGNC Symbol;Acc:HGNC:1928]	dmcg2
5	43674532	43765101	-	CCDC85C	coiled-coil domain containing 85C [Source:HGNC Symbol;Acc:HGNC:35459]	dmcg2
5	53147976	53150903	-	BMP4	bone morphogenetic protein 4 [Source:HGNC Symbol;Acc:HGNC:1071]	dmcg2
6	17012013	17042794	-	HTR7	5-hydroxytryptamine receptor 7 [Source:HGNC Symbol;Acc:HGNC:5302]	dmcg2
6	19320816	19404363	+	HPSE2	heparanase 2 (inactive) [Source:HGNC Symbol;Acc:HGNC:18374]	dmcg2
6	20157830	20163953	-	TLX1	T cell leukemia homeobox 1 [Source:HGNC Symbol;Acc:HGNC:5056]	dmcg2
7	5171720	5199055	+	CALCRL	calcitonin receptor like receptor [Source:HGNC Symbol;Acc:HGNC:16709]	dmcg2
7	7033462	7514379	-	ERBB4	erb-b2 receptor tyrosine kinase 4 [Source:HGNC Symbol;Acc:HGNC:3432]	dmcg2
7	18837780	18851019	+	LMLN	leishmanolysin like peptidase [Source:HGNC Symbol;Acc:HGNC:15991]	dmcg2
7	25316367	25321063	+	TBR1	T-box brain transcription factor 1 [Source:HGNC Symbol;Acc:HGNC:11590]	dmcg2
8	11789616	11831886	+	ARHGAP29	Rho GTPase activating protein 29 [Source:HGNC Symbol;Acc:HGNC:30207]	dmcg2
8	13828595	13892080	-	HS2ST1	heparan sulfate 2-O-sulfotransferase 1 [Source:HGNC Symbol;Acc:HGNC:5193]	dmcg2
8	18096785	18189572	-	ERI3	ERI1 exoribonuclease family member 3 [Source:HGNC Symbol;Acc:HGNC:17276]	dmcg2
8	18203619	18360026	+	RNF220	ring finger protein 220 [Source:HGNC Symbol;Acc:HGNC:25552]	dmcg2
8	19506775	19507941	+	FOXE3		dmcg2
8	25568066	25679781	+	PDE4B	phosphodiesterase 4B [Source:HGNC Symbol;Acc:HGNC:8781]	dmcg2
8	25886364	25907424	-	WLS	Wnt ligand secretion mediator [Source:HGNC Symbol;Acc:HGNC:30238]	dmcg2
9	6487674	6549432	-	PAX3	paired box 3 [Source:HGNC Symbol;Acc:HGNC:8617]	dmcg2
KQ966658.1	227521	236186	+	VPS16	VPS16 core subunit of CORVET and HOPS complexes [Source:HGNC Symbol;Acc:HGNC:14584]	dmcg2
KQ966658.1	320591	325220	+			dmcg2
KQ966658.1	325518	333033	-	RTKN	rhotekin [Source:HGNC Symbol;Acc:HGNC:10466]	dmcg2
KQ966658.1	335191	337386	+	INO80B		dmcg2
KQ966658.1	337407	340249	+	WBP1	WW domain binding protein 1 [Source:HGNC Symbol;Acc:HGNC:12737]	dmcg2
KQ966658.1	350341	352663	-			dmcg2
KQ966658.1	360359	363870	-	LBX2	ladybird homeobox 2 [Source:HGNC Symbol;Acc:HGNC:15525]	dmcg2
KQ966684.1	404414	530381	+			dmcg2
KQ966684.1	506889	514084	+	PFKM	phosphofructokinase, muscle [Source:HGNC Symbol;Acc:HGNC:8877]	dmcg2
KQ966684.1	555702	557509	+	ZNF740	zinc finger protein 740 [Source:HGNC Symbol;Acc:HGNC:27465]	dmcg2
KQ966684.1	575523	580340	-			dmcg2
KQ966689.1	23352	49740	+	ME2	malic enzyme 2 [Source:HGNC Symbol;Acc:HGNC:6984]	dmcg2
KQ966695.1	74717	76382	+	TMEM256	transmembrane protein 256 [Source:HGNC Symbol;Acc:HGNC:28618]	dmcg2
KQ966706.1	46166	50705	-	GCDH	glutaryl-CoA dehydrogenase [Source:HGNC Symbol;Acc:HGNC:4189]	dmcg2
KQ966706.1	92214	98144	-	WDR83	WD repeat domain 83 [Source:HGNC Symbol;Acc:HGNC:32672]	dmcg2
KQ966706.1	92825	98992	+	DHPS	deoxyhypusine synthase [Source:HGNC Symbol;Acc:HGNC:2869]	dmcg2
KQ966716.1	56893	94994	-	PRMT5	protein arginine methyltransferase 5 [Source:HGNC Symbol;Acc:HGNC:10894]	dmcg2
KQ966723.1	86	84653	+	DNMT1	DNA methyltransferase 1 [Source:HGNC Symbol;Acc:HGNC:2976]	dmcg2
KQ966862.1	262	2760	+	LGI3	leucine rich repeat LGI family member 3 [Source:HGNC Symbol;Acc:HGNC:18711]	dmcg2
KQ967053.1	12346	16295	-	ETHE1		dmcg2

### Sheet: biomart_dmc_common
seqnames	start	end	strand	Name	description	type
10	2007823	2025828	-	CSPG4	chondroitin sulfate proteoglycan 4 [Source:HGNC Symbol;Acc:HGNC:2466]	dmc_common
11	15896164	15934076	+	JPH3	junctophilin 3 [Source:HGNC Symbol;Acc:HGNC:14203]	dmc_common
11	16726928	16731063	-	VPS9D1	VPS9 domain containing 1 [Source:HGNC Symbol;Acc:HGNC:13526]	dmc_common
12	1699193	1715079	-	RHOA	ras homolog family member A [Source:HGNC Symbol;Acc:HGNC:667]	dmc_common
14	11424366	11465159	+	RAB11FIP3	RAB11 family interacting protein 3 [Source:HGNC Symbol;Acc:HGNC:17224]	dmc_common
14	11505655	11529124	+	WDR90	WD repeat domain 90 [Source:HGNC Symbol;Acc:HGNC:26960]	dmc_common
17	6316008	6337708	+	NOTCH1	notch receptor 1 [Source:HGNC Symbol;Acc:HGNC:7881]	dmc_common
2	545591	551817	+			dmc_common
28	2477347	2483620	-	ANO8	anoctamin 8 [Source:HGNC Symbol;Acc:HGNC:29329]	dmc_common
5	43674532	43765101	-	CCDC85C	coiled-coil domain containing 85C [Source:HGNC Symbol;Acc:HGNC:35459]	dmc_common
8	25886364	25907424	-	WLS	Wnt ligand secretion mediator [Source:HGNC Symbol;Acc:HGNC:30238]	dmc_common
KQ966706.1	46166	50705	-	GCDH	glutaryl-CoA dehydrogenase [Source:HGNC Symbol;Acc:HGNC:4189]	dmc_common
KQ966706.1	92214	98144	-	WDR83	WD repeat domain 83 [Source:HGNC Symbol;Acc:HGNC:32672]	dmc_common
KQ966706.1	92825	98992	+	DHPS	deoxyhypusine synthase [Source:HGNC Symbol;Acc:HGNC:2869]	dmc_common
KQ967053.1	12346	16295	-	ETHE1		dmc_common

### Sheet: biomart_dmrg1
seqnames	start	end	strand	Name	description	type
10	3907882	4156629	+	RORA	RAR related orphan receptor A [Source:HGNC Symbol;Acc:HGNC:10258]	dmrg1
11	15896164	15934076	+	JPH3	junctophilin 3 [Source:HGNC Symbol;Acc:HGNC:14203]	dmrg1
2	545591	551817	+			dmrg1
20	2065215	2072945	+	SNTA1	syntrophin alpha 1 [Source:HGNC Symbol;Acc:HGNC:11167]	dmrg1
26	1566289	1572862	+	CPNE5	copine 5 [Source:HGNC Symbol;Acc:HGNC:2318]	dmrg1
7	10827159	10831554	+	MDH1B	malate dehydrogenase 1B [Source:HGNC Symbol;Acc:HGNC:17836]	dmrg1
7	24520386	24520717	-			dmrg1
KQ966689.1	127341	154080	-	MBD2	methyl-CpG binding domain protein 2 [Source:HGNC Symbol;Acc:HGNC:6917]	dmrg1
KQ966706.1	46166	50705	-	GCDH	glutaryl-CoA dehydrogenase [Source:HGNC Symbol;Acc:HGNC:4189]	dmrg1
KQ966706.1	92214	98144	-	WDR83	WD repeat domain 83 [Source:HGNC Symbol;Acc:HGNC:32672]	dmrg1
KQ966706.1	92825	98992	+	DHPS	deoxyhypusine synthase [Source:HGNC Symbol;Acc:HGNC:2869]	dmrg1
LGE22C19W28_E50C23	1683240	1687243	-	RDH16	retinol dehydrogenase 16 [Source:HGNC Symbol;Acc:HGNC:29674]	dmrg1

### Sheet: biomart_dmrg2
seqnames	start	end	strand	Name	description	type
10	1663523	1678517	+	LOXL1	lysyl oxidase like 1 [Source:HGNC Symbol;Acc:HGNC:6665]	dmrg2
11	2761506	2787311	-	LPCAT2	lysophosphatidylcholine acyltransferase 2 [Source:HGNC Symbol;Acc:HGNC:26032]	dmrg2
11	15896164	15934076	+	JPH3	junctophilin 3 [Source:HGNC Symbol;Acc:HGNC:14203]	dmrg2
11	16726928	16731063	-	VPS9D1	VPS9 domain containing 1 [Source:HGNC Symbol;Acc:HGNC:13526]	dmrg2
12	2009410	2018254	-	GNAI2	G protein subunit alpha i2 [Source:HGNC Symbol;Acc:HGNC:4385]	dmrg2
12	13321281	13462881	-	FOXP1	forkhead box P1 [Source:HGNC Symbol;Acc:HGNC:3823]	dmrg2
13	15133338	15134864	+	CD14		dmrg2
14	7180504	7192149	+	IL4R		dmrg2
14	11008364	11074139	-	CREBBP	CREB binding lysine acetyltransferase [Source:HGNC Symbol;Acc:HGNC:2348]	dmrg2
17	191556	203964	-	TRAF2	TNF receptor associated factor 2 [Source:HGNC Symbol;Acc:HGNC:12032]	dmrg2
18	4525849	4533201	+	AFMID	arylformamidase [Source:HGNC Symbol;Acc:HGNC:20910]	dmrg2
18	4529936	4536977	-			dmrg2
18	4822811	4825555	-	SGSH	N-sulfoglucosamine sulfohydrolase [Source:HGNC Symbol;Acc:HGNC:10818]	dmrg2
18	4824536	4830366	+	SLC26A11	solute carrier family 26 member 11 [Source:HGNC Symbol;Acc:HGNC:14471]	dmrg2
18	4887624	4895964	-	NPTX1	neuronal pentraxin 1 [Source:HGNC Symbol;Acc:HGNC:7952]	dmrg2
2	372360	486976	-			dmrg2
2	545591	551817	+			dmrg2
2	22316992	22320037	+	DLX6	distal-less homeobox 6 [Source:HGNC Symbol;Acc:HGNC:2919]	dmrg2
23	1757834	1793001	-	WASF2	WASP family member 2 [Source:HGNC Symbol;Acc:HGNC:12733]	dmrg2
23	3906827	3908146	+			dmrg2
23	4796264	4802919	+			dmrg2
28	2477347	2483620	-	ANO8	anoctamin 8 [Source:HGNC Symbol;Acc:HGNC:29329]	dmrg2
3	49475618	49476436	+	OLIG3	oligodendrocyte transcription factor 3 [Source:HGNC Symbol;Acc:HGNC:18003]	dmrg2
4	414867	456719	+	AR	androgen receptor [Source:HGNC Symbol;Acc:HGNC:644]	dmrg2
4	1949309	1953899	-	PLP1	proteolipid protein 1 [Source:HGNC Symbol;Acc:HGNC:9086]	dmrg2
5	578079	583567	-	AIP	AHR interacting HSP90 co-chaperone [Source:HGNC Symbol;Acc:HGNC:358]	dmrg2
5	580217	584377	+			dmrg2
5	12552766	12787345	+	GALNT18	polypeptide N-acetylgalactosaminyltransferase 18 [Source:HGNC Symbol;Acc:HGNC:30488]	dmrg2
5	17056241	17147322	-	KCNC1	potassium voltage-gated channel subfamily C member 1 [Source:HGNC Symbol;Acc:HGNC:6233]	dmrg2
5	23351314	23371723	+	TMEM62	transmembrane protein 62 [Source:HGNC Symbol;Acc:HGNC:26269]	dmrg2
5	53147976	53150903	-	BMP4	bone morphogenetic protein 4 [Source:HGNC Symbol;Acc:HGNC:1071]	dmrg2
6	20157830	20163953	-	TLX1	T cell leukemia homeobox 1 [Source:HGNC Symbol;Acc:HGNC:5056]	dmrg2
8	18096785	18189572	-	ERI3	ERI1 exoribonuclease family member 3 [Source:HGNC Symbol;Acc:HGNC:17276]	dmrg2
8	19506775	19507941	+	FOXE3		dmrg2
8	25568066	25679781	+	PDE4B	phosphodiesterase 4B [Source:HGNC Symbol;Acc:HGNC:8781]	dmrg2
8	25886364	25907424	-	WLS	Wnt ligand secretion mediator [Source:HGNC Symbol;Acc:HGNC:30238]	dmrg2
KQ966658.1	227521	236186	+	VPS16	VPS16 core subunit of CORVET and HOPS complexes [Source:HGNC Symbol;Acc:HGNC:14584]	dmrg2
KQ966658.1	320591	325220	+			dmrg2
KQ966658.1	325518	333033	-	RTKN	rhotekin [Source:HGNC Symbol;Acc:HGNC:10466]	dmrg2
KQ966658.1	335191	337386	+	INO80B		dmrg2
KQ966658.1	350341	352663	-			dmrg2
KQ966684.1	404414	530381	+			dmrg2
KQ966684.1	506889	514084	+	PFKM	phosphofructokinase, muscle [Source:HGNC Symbol;Acc:HGNC:8877]	dmrg2
KQ966684.1	555702	557509	+	ZNF740	zinc finger protein 740 [Source:HGNC Symbol;Acc:HGNC:27465]	dmrg2
KQ966684.1	575523	580340	-			dmrg2
KQ966706.1	46166	50705	-	GCDH	glutaryl-CoA dehydrogenase [Source:HGNC Symbol;Acc:HGNC:4189]	dmrg2
KQ966706.1	92214	98144	-	WDR83	WD repeat domain 83 [Source:HGNC Symbol;Acc:HGNC:32672]	dmrg2
KQ966706.1	92825	98992	+	DHPS	deoxyhypusine synthase [Source:HGNC Symbol;Acc:HGNC:2869]	dmrg2

### Sheet: biomart_dmr_common
seqnames	start	end	strand	Name	description	type
11	15896164	15934076	+	JPH3	junctophilin 3 [Source:HGNC Symbol;Acc:HGNC:14203]	dmr_common
2	545591	551817	+			dmr_common
KQ966706.1	46166	50705	-	GCDH	glutaryl-CoA dehydrogenase [Source:HGNC Symbol;Acc:HGNC:4189]	dmr_common
KQ966706.1	92214	98144	-	WDR83	WD repeat domain 83 [Source:HGNC Symbol;Acc:HGNC:32672]	dmr_common
KQ966706.1	92825	98992	+	DHPS	deoxyhypusine synthase [Source:HGNC Symbol;Acc:HGNC:2869]	dmr_common
