## Supplementary Table5 for "Genetic determinism and inheritance of differential DNA methylation profiles across three successive generations in quail"

### Sheet: biomart_dmcg1
seqnames	start	end	strand	Name	description	type
1	115739216	115751442	-	GYG2	glycogenin 2 [Source:HGNC Symbol;Acc:HGNC:4700]	dmcg1
10	2007823	2025828	-	CSPG4	chondroitin sulfate proteoglycan 4 [Source:HGNC Symbol;Acc:HGNC:2466]	dmcg1
11	16725589	16726907	-	SPATA2L	spermatogenesis associated 2 like [Source:HGNC Symbol;Acc:HGNC:28393]	dmcg1
11	16796003	16796947	+	Mc1r	melanocortin 1 receptor [Source:HGNC Symbol;Acc:HGNC:6929]	dmcg1
12	2045610	2047397	-	HYAL3	hyaluronidase 3 [Source:HGNC Symbol;Acc:HGNC:5322]	dmcg1
12	2047577	2048437	-	NAA80	N-alpha-acetyltransferase 80, NatH catalytic subunit [Source:HGNC Symbol;Acc:HGNC:30252]	dmcg1
14	10813621	10816048	-	ARHGDIG	Rho GDP dissociation inhibitor gamma [Source:HGNC Symbol;Acc:HGNC:680]	dmcg1
14	10908856	10910165	-	NUDT16L1	nudix hydrolase 16 like 1 [Source:HGNC Symbol;Acc:HGNC:28154]	dmcg1
15	488605	510398	-	HIRA	histone cell cycle regulator [Source:HGNC Symbol;Acc:HGNC:4916]	dmcg1
15	511662	512551	+	MRPL40	mitochondrial ribosomal protein L40 [Source:HGNC Symbol;Acc:HGNC:14491]	dmcg1
2	22548525	22552333	+	C1GALT1	core 1 synthase, glycoprotein-N-acetylgalactosamine 3-beta-galactosyltransferase 1 [Source:HGNC Symbol;Acc:HGNC:24337]	dmcg1
20	4592806	4600219	-	PABPC1L	poly(A) binding protein cytoplasmic 1 like [Source:HGNC Symbol;Acc:HGNC:15797]	dmcg1
20	9217283	9222771	-	NSFL1C	NSFL1 cofactor [Source:HGNC Symbol;Acc:HGNC:15912]	dmcg1
20	9225205	9243088	+			dmcg1
22	2846	9729	-	GPAT2	glycerol-3-phosphate acyltransferase 2, mitochondrial [Source:HGNC Symbol;Acc:HGNC:27168]	dmcg1
23	3175573	3178890	-	MANEAL	mannosidase endo-alpha like [Source:HGNC Symbol;Acc:HGNC:26452]	dmcg1
28	3063249	3076049	-	MAST3	microtubule associated serine/threonine kinase 3 [Source:HGNC Symbol;Acc:HGNC:19036]	dmcg1
7	24508532	24519874	-	GLB1L	galactosidase beta 1 like [Source:HGNC Symbol;Acc:HGNC:28129]	dmcg1
8	13719158	13730951	-	LMO4	LIM domain only 4 [Source:HGNC Symbol;Acc:HGNC:6644]	dmcg1
9	21015403	21026725	-	EIF2A	eukaryotic translation initiation factor 2A [Source:HGNC Symbol;Acc:HGNC:3254]	dmcg1
KQ966658.1	481768	491340	-	LOXL3	lysyl oxidase like 3 [Source:HGNC Symbol;Acc:HGNC:13869]	dmcg1
KQ966689.1	127341	154080	-	MBD2	methyl-CpG binding domain protein 2 [Source:HGNC Symbol;Acc:HGNC:6917]	dmcg1
KQ966706.1	96315	103160	+			dmcg1
Z	7155807	7291515	+	DNAI1	dynein axonemal intermediate chain 1 [Source:HGNC Symbol;Acc:HGNC:2954]	dmcg1
Z	46608445	46611220	+			dmcg1

### Sheet: biomart_dmcg2
seqnames	start	end	strand	Name	description	type
1	75359608	75366775	-	TIPRL	TOR signaling pathway regulator [Source:HGNC Symbol;Acc:HGNC:30231]	dmcg2
1	75368912	75375566	+	GPR161	G protein-coupled receptor 161 [Source:HGNC Symbol;Acc:HGNC:23694]	dmcg2
11	16725589	16726907	-	SPATA2L	spermatogenesis associated 2 like [Source:HGNC Symbol;Acc:HGNC:28393]	dmcg2
12	2035471	2039352	+	SEMA3B	semaphorin 3B [Source:HGNC Symbol;Acc:HGNC:10724]	dmcg2
12	2045610	2047397	-	HYAL3	hyaluronidase 3 [Source:HGNC Symbol;Acc:HGNC:5322]	dmcg2
12	2047577	2048437	-	NAA80	N-alpha-acetyltransferase 80, NatH catalytic subunit [Source:HGNC Symbol;Acc:HGNC:30252]	dmcg2
12	9161622	9162540	-	NDUFAF3	NADH:ubiquinone oxidoreductase complex assembly factor 3 [Source:HGNC Symbol;Acc:HGNC:29918]	dmcg2
12	9165232	9169044	+	DALRD3	DALR anticodon binding domain containing 3 [Source:HGNC Symbol;Acc:HGNC:25536]	dmcg2
13	15140665	15141749	-	SLC35A4	solute carrier family 35 member A4 [Source:HGNC Symbol;Acc:HGNC:20753]	dmcg2
14	7176845	7180467	-	NSMCE1	NSE1 component of SMC5/6 complex [Source:HGNC Symbol;Acc:HGNC:29897]	dmcg2
14	8560516	8561139	+	SOCS1	suppressor of cytokine signaling 1 [Source:HGNC Symbol;Acc:HGNC:19383]	dmcg2
14	10813621	10816048	-	ARHGDIG	Rho GDP dissociation inhibitor gamma [Source:HGNC Symbol;Acc:HGNC:680]	dmcg2
14	10908856	10910165	-	NUDT16L1	nudix hydrolase 16 like 1 [Source:HGNC Symbol;Acc:HGNC:28154]	dmcg2
14	10995331	11008311	-	TRAP1	TNF receptor associated protein 1 [Source:HGNC Symbol;Acc:HGNC:16264]	dmcg2
15	8463769	8465589	-			dmcg2
17	85840	92512	+	ENTPD2	ectonucleoside triphosphate diphosphohydrolase 2 [Source:HGNC Symbol;Acc:HGNC:3364]	dmcg2
17	180136	187684	+	FBXW5	F-box and WD repeat domain containing 5 [Source:HGNC Symbol;Acc:HGNC:13613]	dmcg2
17	5138612	5143333	+	BARHL1	BarH like homeobox 1 [Source:HGNC Symbol;Acc:HGNC:953]	dmcg2
19	3744025	3752776	+	VKORC1L1	vitamin K epoxide reductase complex subunit 1L1 [Source:HGNC Symbol;Acc:HGNC:21492]	dmcg2
19	4667305	4692828	-	PHF12	PHD finger protein 12 [Source:HGNC Symbol;Acc:HGNC:20816]	dmcg2
2	545591	551817	+			dmcg2
2	42938589	43386801	-	GABBR2	gamma-aminobutyric acid type B receptor subunit 2 [Source:HGNC Symbol;Acc:HGNC:4507]	dmcg2
2	79816508	79931310	+	TMEFF1	transmembrane protein with EGF like and two follistatin like domains 1 [Source:HGNC Symbol;Acc:HGNC:11866]	dmcg2
20	7375023	7417080	+	NTSR1	neurotensin receptor 1 [Source:HGNC Symbol;Acc:HGNC:8039]	dmcg2
20	9327201	9359397	+	RTEL1	regulator of telomere elongation helicase 1 [Source:HGNC Symbol;Acc:HGNC:15888]	dmcg2
20	9478893	9484686	+	DNTTIP1	deoxynucleotidyltransferase terminal interacting protein 1 [Source:HGNC Symbol;Acc:HGNC:16160]	dmcg2
22	2530625	2536722	+			dmcg2
23	600440	609322	-	SNRNP40	small nuclear ribonucleoprotein U5 subunit 40 [Source:HGNC Symbol;Acc:HGNC:30857]	dmcg2
23	4591811	4599063	-	SYNC	syncoilin, intermediate filament protein [Source:HGNC Symbol;Acc:HGNC:28897]	dmcg2
23	4831613	4839553	-	NT5C1A	5'-nucleotidase, cytosolic IA [Source:HGNC Symbol;Acc:HGNC:17819]	dmcg2
23	4863924	4867482	-	MYCL	MYCL proto-oncogene, bHLH transcription factor [Source:HGNC Symbol;Acc:HGNC:7555]	dmcg2
23	4870672	4880581	+	MFSD2A	MFSD2 lysolipid transporter A, lysophospholipid [Source:HGNC Symbol;Acc:HGNC:25897]	dmcg2
26	3336822	3340302	-	CIMIP3	ciliary microtubule inner protein 3 [Source:HGNC Symbol;Acc:HGNC:55126]	dmcg2
27	191392	195508	-			dmcg2
27	4122245	4129185	-	TNS4	tensin 4 [Source:HGNC Symbol;Acc:HGNC:24352]	dmcg2
28	444573	476527	+	CACTIN	cactin, spliceosome C complex subunit [Source:HGNC Symbol;Acc:HGNC:29938]	dmcg2
28	2477347	2483620	-	ANO8	anoctamin 8 [Source:HGNC Symbol;Acc:HGNC:29329]	dmcg2
28	3342263	3343560	+	SMIM7	small integral membrane protein 7 [Source:HGNC Symbol;Acc:HGNC:28419]	dmcg2
3	13449092	13452528	+	OVOL2	ovo like zinc finger 2 [Source:HGNC Symbol;Acc:HGNC:15804]	dmcg2
3	14288724	14296403	+	EIF4A3	eukaryotic translation initiation factor 4A3 [Source:HGNC Symbol;Acc:HGNC:18683]	dmcg2
3	49475618	49476436	+	OLIG3	oligodendrocyte transcription factor 3 [Source:HGNC Symbol;Acc:HGNC:18003]	dmcg2
4	4976188	4980373	+	NOX1	NADPH oxidase 1 [Source:HGNC Symbol;Acc:HGNC:7889]	dmcg2
4	59068849	59071542	-	GSX2	GS homeobox 2 [Source:HGNC Symbol;Acc:HGNC:24959]	dmcg2
5	34568368	34571717	-	RPS6KL1	ribosomal protein S6 kinase like 1 [Source:HGNC Symbol;Acc:HGNC:20222]	dmcg2
5	35609522	35662334	-	SPTLC2	serine palmitoyltransferase long chain base subunit 2 [Source:HGNC Symbol;Acc:HGNC:11278]	dmcg2
6	19302750	19306046	+	GOT1	glutamic-oxaloacetic transaminase 1 [Source:HGNC Symbol;Acc:HGNC:4432]	dmcg2
8	13892853	13894317	+	SELENOF	selenoprotein F [Source:HGNC Symbol;Acc:HGNC:17705]	dmcg2
8	18561026	18640791	-	ZSWIM5	zinc finger SWIM-type containing 5 [Source:HGNC Symbol;Acc:HGNC:29299]	dmcg2
8	25855503	25856307	+	GADD45A	growth arrest and DNA damage inducible alpha [Source:HGNC Symbol;Acc:HGNC:4095]	dmcg2
KQ966658.1	337407	340249	+	WBP1	WW domain binding protein 1 [Source:HGNC Symbol;Acc:HGNC:12737]	dmcg2
KQ966658.1	360359	363870	-	LBX2	ladybird homeobox 2 [Source:HGNC Symbol;Acc:HGNC:15525]	dmcg2
KQ966684.1	492579	506486	-	SENP1	SUMO specific peptidase 1 [Source:HGNC Symbol;Acc:HGNC:17927]	dmcg2
KQ966706.1	96315	103160	+			dmcg2
KQ966730.1	17839	18929	-			dmcg2
KQ966804.1	6072	12012	+			dmcg2
LSZS01007708.1	655	2770	-			dmcg2
Z	7155807	7291515	+	DNAI1	dynein axonemal intermediate chain 1 [Source:HGNC Symbol;Acc:HGNC:2954]	dmcg2

### Sheet: biomart_dmc_common
seqnames	start	end	strand	Name	description	type
11	16725589	16726907	-	SPATA2L	spermatogenesis associated 2 like [Source:HGNC Symbol;Acc:HGNC:28393]	dmc_common
12	2045610	2047397	-	HYAL3	hyaluronidase 3 [Source:HGNC Symbol;Acc:HGNC:5322]	dmc_common
12	2047577	2048437	-	NAA80	N-alpha-acetyltransferase 80, NatH catalytic subunit [Source:HGNC Symbol;Acc:HGNC:30252]	dmc_common
14	10813621	10816048	-	ARHGDIG	Rho GDP dissociation inhibitor gamma [Source:HGNC Symbol;Acc:HGNC:680]	dmc_common
14	10908856	10910165	-	NUDT16L1	nudix hydrolase 16 like 1 [Source:HGNC Symbol;Acc:HGNC:28154]	dmc_common
KQ966706.1	96315	103160	+			dmc_common
Z	7155807	7291515	+	DNAI1	dynein axonemal intermediate chain 1 [Source:HGNC Symbol;Acc:HGNC:2954]	dmc_common

### Sheet: biomart_dmrg1
seqnames	start	end	strand	Name	description	type
12	2045610	2047397	-	HYAL3	hyaluronidase 3 [Source:HGNC Symbol;Acc:HGNC:5322]	dmrg1
12	2047577	2048437	-	NAA80	N-alpha-acetyltransferase 80, NatH catalytic subunit [Source:HGNC Symbol;Acc:HGNC:30252]	dmrg1
14	10813621	10816048	-	ARHGDIG	Rho GDP dissociation inhibitor gamma [Source:HGNC Symbol;Acc:HGNC:680]	dmrg1
14	10908856	10910165	-	NUDT16L1	nudix hydrolase 16 like 1 [Source:HGNC Symbol;Acc:HGNC:28154]	dmrg1
28	3063249	3076049	-	MAST3	microtubule associated serine/threonine kinase 3 [Source:HGNC Symbol;Acc:HGNC:19036]	dmrg1
7	24508532	24519874	-	GLB1L	galactosidase beta 1 like [Source:HGNC Symbol;Acc:HGNC:28129]	dmrg1
KQ966689.1	127341	154080	-	MBD2	methyl-CpG binding domain protein 2 [Source:HGNC Symbol;Acc:HGNC:6917]	dmrg1
KQ966706.1	96315	103160	+			dmrg1
Z	7155807	7291515	+	DNAI1	dynein axonemal intermediate chain 1 [Source:HGNC Symbol;Acc:HGNC:2954]	dmrg1

### Sheet: biomart_dmrg2
seqnames	start	end	strand	Name	description	type
1	75359608	75366775	-	TIPRL	TOR signaling pathway regulator [Source:HGNC Symbol;Acc:HGNC:30231]	dmrg2
1	75368912	75375566	+	GPR161	G protein-coupled receptor 161 [Source:HGNC Symbol;Acc:HGNC:23694]	dmrg2
11	16725589	16726907	-	SPATA2L	spermatogenesis associated 2 like [Source:HGNC Symbol;Acc:HGNC:28393]	dmrg2
12	2045610	2047397	-	HYAL3	hyaluronidase 3 [Source:HGNC Symbol;Acc:HGNC:5322]	dmrg2
12	2047577	2048437	-	NAA80	N-alpha-acetyltransferase 80, NatH catalytic subunit [Source:HGNC Symbol;Acc:HGNC:30252]	dmrg2
12	9161622	9162540	-	NDUFAF3	NADH:ubiquinone oxidoreductase complex assembly factor 3 [Source:HGNC Symbol;Acc:HGNC:29918]	dmrg2
12	9165232	9169044	+	DALRD3	DALR anticodon binding domain containing 3 [Source:HGNC Symbol;Acc:HGNC:25536]	dmrg2
14	7176845	7180467	-	NSMCE1	NSE1 component of SMC5/6 complex [Source:HGNC Symbol;Acc:HGNC:29897]	dmrg2
14	10813621	10816048	-	ARHGDIG	Rho GDP dissociation inhibitor gamma [Source:HGNC Symbol;Acc:HGNC:680]	dmrg2
14	10908856	10910165	-	NUDT16L1	nudix hydrolase 16 like 1 [Source:HGNC Symbol;Acc:HGNC:28154]	dmrg2
14	10995331	11008311	-	TRAP1	TNF receptor associated protein 1 [Source:HGNC Symbol;Acc:HGNC:16264]	dmrg2
17	85840	92512	+	ENTPD2	ectonucleoside triphosphate diphosphohydrolase 2 [Source:HGNC Symbol;Acc:HGNC:3364]	dmrg2
17	5138612	5143333	+	BARHL1	BarH like homeobox 1 [Source:HGNC Symbol;Acc:HGNC:953]	dmrg2
2	42938589	43386801	-	GABBR2	gamma-aminobutyric acid type B receptor subunit 2 [Source:HGNC Symbol;Acc:HGNC:4507]	dmrg2
23	4831613	4839553	-	NT5C1A	5'-nucleotidase, cytosolic IA [Source:HGNC Symbol;Acc:HGNC:17819]	dmrg2
5	35609522	35662334	-	SPTLC2	serine palmitoyltransferase long chain base subunit 2 [Source:HGNC Symbol;Acc:HGNC:11278]	dmrg2
8	18561026	18640791	-	ZSWIM5	zinc finger SWIM-type containing 5 [Source:HGNC Symbol;Acc:HGNC:29299]	dmrg2
8	25855503	25856307	+	GADD45A	growth arrest and DNA damage inducible alpha [Source:HGNC Symbol;Acc:HGNC:4095]	dmrg2
KQ966658.1	337407	340249	+	WBP1	WW domain binding protein 1 [Source:HGNC Symbol;Acc:HGNC:12737]	dmrg2
KQ966658.1	360359	363870	-	LBX2	ladybird homeobox 2 [Source:HGNC Symbol;Acc:HGNC:15525]	dmrg2
KQ966684.1	492579	506486	-	SENP1	SUMO specific peptidase 1 [Source:HGNC Symbol;Acc:HGNC:17927]	dmrg2
KQ966706.1	96315	103160	+			dmrg2
KQ966804.1	6072	12012	+			dmrg2

### Sheet: biomart_dmr_common
seqnames	start	end	strand	Name	description	type
12	2045610	2047397	-	HYAL3	hyaluronidase 3 [Source:HGNC Symbol;Acc:HGNC:5322]	dmr_common
12	2047577	2048437	-	NAA80	N-alpha-acetyltransferase 80, NatH catalytic subunit [Source:HGNC Symbol;Acc:HGNC:30252]	dmr_common
14	10813621	10816048	-	ARHGDIG	Rho GDP dissociation inhibitor gamma [Source:HGNC Symbol;Acc:HGNC:680]	dmr_common
14	10908856	10910165	-	NUDT16L1	nudix hydrolase 16 like 1 [Source:HGNC Symbol;Acc:HGNC:28154]	dmr_common
KQ966706.1	96315	103160	+			dmr_common
