## Supplementary Table6 for "Genetic determinism and inheritance of differential DNA methylation profiles across three successive generations in quail"

### Sheet: Feuille 1
	EpiP_EpiM (n ind = 1180 n SNP = 39561)	G0_G2 (n ind = 806 n SNP = 39561)	EpiP G0_G2 (n ind = 435 n SNP = 39561)	EpiM G0_G2 (n ind = 371 n SNP = 39561)
Weir and Cockerham mean	0.0045	0.0030	0.0052	0.0037
Weir and Cockerham weighted	0.0046	0.0029	0.0051	0.0036
